# Gene- and domain-aware calibration increases the clinical utility of variant effect predictors

**DOI:** 10.64898/2026.02.17.706269

**Authors:** Yile Chen, Shawn Fayer, Shantanu Jain, Mariam Benazouz, Yuriy Sverchkov, Jeremy Stone, Himanshu Sharma, Timothy Bergquist, Ross Stewart, Sean D. Mooney, Mark Craven, Predrag Radivojac, Lea M. Starita, Douglas M. Fowler, Vikas Pejaver

## Abstract

The utility of clinical genetic testing is limited because around 90% of missense variants in ClinVar remain of uncertain clinical significance. Variant effect predictors (VEPs) can score any missense variant, potentially empowering variant classification. Realizing this potential requires calibration to translate predictor scores into evidence. However, genome-wide calibration ignores predictor heterogeneity across genes, causing evidence misassignment. We developed an automated, data-adaptive framework that optimizes two complementary approaches: gene-specific calibration for genes with enough variants for calibration, and domain-aggregate calibration for other disease-associated genes, which groups variants from protein domains with similar predictor score distributions for calibration. Applied to three predictors across 2,769 genes, this framework assigned evidence to 10.6% more variants on average while generally improving evidence accuracy compared to genome-wide calibration. These calibrations and the resulting calibrated computational evidence are available through the PredictMD portal. Our framework substantially increases the clinical utility of VEPs for variant classification.
