## Supplementary Table 1 for "Gene- and domain-aware calibration increases the clinical utility of variant effect predictors"

Gene	median	q1	q3	auroc
AARS1	0.026	0.019	0.05	0.817
ABCA12	0.117	0.091	0.149	0.886
ABCA3	0.08	0.045	0.152	0.77
ABCA4	0.269	0.246	0.288	0.803
ABCB11	0.044	0.033	0.06	0.818
ABCC6	0.074	0.063	0.086	0.886
ABCC8	0.136	0.111	0.16	0.845
ABCC9	0.02	0.011	0.045	0.754
ABCD1	0.106	0.091	0.123	0.902
ABL1	0.075	0.056	0.098	0.895
ACAD9	0.026	0.017	0.046	0.817
ACADS	0.031	0.021	0.049	0.785
ACADVL	0.127	0.086	0.183	0.79
ACAT1	0.217	0.152	0.292	0.759
ACTG1	0.077	0.05	0.112	0.772
ACTN1	0.066	0.039	0.105	0.757
ACVRL1	0.103	0.089	0.119	0.92
ADA	0.082	0.066	0.101	0.912
ADAMTS13	0.095	0.067	0.131	0.799
ADAR	0.04	0.033	0.049	0.951
ADCY5	0.044	0.036	0.053	0.946
ADGRG1	0.023	0.018	0.031	0.908
AFG2A	0.184	0.139	0.23	0.826
AFG3L2	0.036	0.023	0.055	0.891
AHI1	0.119	0.093	0.146	0.886
AICDA	0.039	0.021	0.073	0.795
AIFM1	0.032	0.023	0.048	0.844
AIPL1	0.036	0.027	0.048	0.825
AIRE	0.092	0.081	0.104	0.941
ALAS2	0.022	0.017	0.034	0.883
ALDH18A1	0.017	0.013	0.029	0.844
ALDH3A2	0.122	0.094	0.149	0.844
ALDH5A1	0.151	0.126	0.178	0.889
ALDH7A1	0.155	0.111	0.205	0.838
ALG1	0.044	0.028	0.07	0.817
AMT	0.042	0.027	0.063	0.855
ANKRD11	0.038	0.034	0.043	0.899
ANKRD17	0.042	0.027	0.067	0.776
APOB	0	0	0	0.998
APP	0.019	0.007	0.03	0.969
AR	0.111	0.1	0.123	0.921
ARG1	0.037	0.026	0.051	0.841
ARID1A	0.052	0.046	0.06	0.918
ARID1B	0.074	0.066	0.084	0.841
ARSA	0.145	0.102	0.206	0.781
ARSB	0.211	0.149	0.273	0.819
ARX	0.081	0.074	0.089	0.954
ASAH1	0.17	0.11	0.246	0.826
ASL	0.067	0.05	0.088	0.818
ASNS	0.112	0.063	0.182	0.782
ATL1	0.024	0.018	0.032	0.867
ATM	0.089	0.076	0.103	0.884
ATP1A1	0.013	0.01	0.02	0.768
ATP1A2	0.035	0.024	0.05	0.879
ATP1A3	0.06	0.051	0.07	0.937
ATP2A2	0.033	0.025	0.045	0.878
ATP2B1	0.071	0.044	0.121	0.777
ATP6V1A	0.017	0.012	0.027	0.788
ATP7A	0.036	0.03	0.043	0.925
ATP7B	0.223	0.197	0.252	0.861
ATRX	0.075	0.068	0.083	0.923
AVPR2	0.128	0.092	0.168	0.872
BBS10	0.077	0.058	0.102	0.869
BBS2	0.035	0.022	0.055	0.782
BCKDHA	0.114	0.079	0.174	0.812
BCKDHB	0.177	0.102	0.259	0.778
BEST1	0.14	0.124	0.153	0.893
BICD2	0.046	0.037	0.059	0.924
BMPR1A	0.009	0.001	0.015	0.881
BMPR2	0.012	0.009	0.015	0.967
BRAF	0.073	0.067	0.082	0.942
BRCA1	0.072	0.069	0.076	0.965
BRCA2	0.034	0.03	0.038	0.969
BTD	0.225	0.153	0.298	0.758
BTK	0.036	0.029	0.045	0.919
C1R	0.023	0.015	0.032	0.968
CACNA1A	0.085	0.082	0.09	0.96
CACNA1C	0.069	0.054	0.087	0.914
CACNA1E	0.03	0.025	0.036	0.93
CACNA1G	0.131	0.112	0.149	0.89
CALM2	0	0	0.014	0.84
CAMK2A	0.09	0.051	0.144	0.788
CANT1	0.046	0.023	0.103	0.812
CAPN3	0.095	0.069	0.127	0.82
CASR	0.07	0.053	0.092	0.866
CBL	0.045	0.036	0.057	0.894
CBS	0.092	0.047	0.174	0.776
CC2D2A	0.033	0.026	0.043	0.872
CD40LG	0.04	0.029	0.056	0.897
CDH23	0.081	0.074	0.088	0.893
CDK13	0.036	0.032	0.042	0.951
CDKL5	0.077	0.072	0.083	0.961
CFTR	0.106	0.086	0.13	0.832
CHAT	0.051	0.042	0.063	0.922
CHD2	0.048	0.043	0.054	0.95
CHD3	0.025	0.023	0.029	0.922
CHD4	0.055	0.045	0.07	0.91
CHD5	0.047	0.025	0.086	0.794
CHD7	0.061	0.053	0.069	0.926
CHD8	0.029	0.023	0.042	0.904
CHEK2	0.076	0.043	0.113	0.79
CHRNE	0.051	0.032	0.079	0.804
CHST3	0.049	0.03	0.082	0.799
CHST6	0.081	0.053	0.118	0.774
CLCN1	0.153	0.136	0.171	0.854
CLCN4	0.057	0.04	0.08	0.864
CLCN5	0.053	0.032	0.08	0.883
CLCN7	0.02	0.014	0.03	0.794
CLDN16	0.092	0.056	0.135	0.831
CLN3	0.025	0.017	0.037	0.837
CLN6	0.093	0.058	0.152	0.811
CLN8	0.027	0.021	0.036	0.867
CNGA3	0.277	0.223	0.331	0.802
CNOT3	0.068	0.061	0.075	0.976
COL11A1	0.103	0.094	0.114	0.927
COL1A1	0.072	0.068	0.075	0.965
COL1A2	0.104	0.098	0.11	0.953
COL2A1	0.089	0.085	0.092	0.952
COL3A1	0.095	0.092	0.098	0.961
COL4A1	0.08	0.075	0.083	0.973
COL4A2	0.121	0.101	0.147	0.912
COL4A3	0.215	0.205	0.222	0.901
COL4A4	0.21	0.201	0.218	0.904
COL4A5	0.118	0.11	0.127	0.947
COL5A1	0.075	0.061	0.091	0.913
COL5A2	0.125	0.113	0.141	0.91
COL6A1	0.028	0.023	0.033	0.961
COL6A2	0.013	0.01	0.016	0.937
COL6A3	0.012	0.008	0.017	0.964
COL7A1	0.099	0.094	0.104	0.942
COLQ	0.102	0.075	0.133	0.784
COMP	0.06	0.055	0.066	0.968
CPLANE1	0.023	0.019	0.03	0.899
CPS1	0.058	0.035	0.094	0.777
CPT1A	0.086	0.056	0.125	0.814
CPT2	0.088	0.053	0.147	0.797
CREBBP	0.079	0.073	0.086	0.954
CRX	0.081	0.06	0.109	0.927
CSF1R	0.02	0.015	0.025	0.963
CSNK2A1	0.014	0.011	0.018	0.955
CTCF	0.079	0.066	0.091	0.933
CTLA4	0.02	0.013	0.029	0.945
CTNNB1	0.023	0.018	0.031	0.925
CTNS	0.09	0.058	0.139	0.834
CTSC	0.096	0.062	0.149	0.78
CTSK	0.065	0.044	0.095	0.874
CYBB	0.024	0.02	0.031	0.884
CYFIP2	0.008	0.004	0.011	0.791
CYP11B1	0.051	0.04	0.064	0.889
CYP17A1	0.058	0.042	0.08	0.862
CYP1B1	0.18	0.134	0.227	0.821
CYP21A2	0.094	0.075	0.118	0.874
CYP27B1	0.021	0.017	0.029	0.848
DBT	0.155	0.105	0.21	0.808
DCLRE1C	0.071	0.055	0.088	0.906
DCX	0.05	0.037	0.066	0.909
DDX3X	0.05	0.041	0.062	0.953
DEAF1	0.049	0.042	0.057	0.96
DGUOK	0.202	0.135	0.269	0.765
DHCR7	0.082	0.058	0.127	0.799
DHDDS	0.019	0.013	0.028	0.963
DICER1	0	0	0	0.969
DKC1	0.015	0.012	0.021	0.886
DLD	0.112	0.075	0.176	0.801
DLL4	0.047	0.03	0.073	0.896
DNAH11	0.092	0.075	0.114	0.854
DNAH5	0.042	0.033	0.054	0.922
DNAI1	0.053	0.038	0.075	0.911
DNAJB6	0.009	0.006	0.011	0.89
DNM1	0.04	0.032	0.047	0.883
DNM1L	0.023	0.019	0.029	0.928
DNM2	0.034	0.028	0.042	0.93
DNMT1	0.011	0.009	0.014	0.938
DNMT3A	0.163	0.113	0.234	0.771
DNMT3B	0.111	0.089	0.142	0.892
DPF2	0.025	0.018	0.033	0.969
DSG2	0.022	0.015	0.031	0.751
DYNC1H1	0.021	0.018	0.027	0.865
DYNC2H1	0.017	0.014	0.023	0.793
DYRK1A	0.029	0.023	0.037	0.892
DYSF	0.105	0.085	0.128	0.881
EBF3	0.036	0.029	0.044	0.925
EBP	0.023	0.017	0.033	0.914
EDA	0.049	0.039	0.062	0.899
EDAR	0.078	0.059	0.101	0.881
EEF1A2	0.02	0.013	0.039	0.754
EFEMP2	0.062	0.039	0.085	0.765
EFNB1	0.04	0.029	0.056	0.937
EFTUD2	0.024	0.018	0.034	0.888
EHMT1	0.051	0.045	0.057	0.974
EIF2B5	0.031	0.022	0.051	0.821
ELANE	0.065	0.048	0.086	0.888
ENG	0.035	0.028	0.042	0.93
ENPP1	0.063	0.032	0.114	0.788
EP300	0.08	0.07	0.093	0.887
EPHB4	0.064	0.04	0.096	0.849
EPM2A	0.07	0.046	0.099	0.818
ERCC2	0.034	0.028	0.042	0.858
ETFDH	0.128	0.081	0.202	0.77
ETHE1	0.045	0.031	0.076	0.811
ETV6	0.028	0.02	0.036	0.841
EXT1	0.031	0.024	0.039	0.929
EYS	0.033	0.019	0.06	0.838
EZH2	0.132	0.105	0.163	0.85
F10	0.036	0.025	0.057	0.798
F11	0.095	0.058	0.157	0.756
F5	0.026	0.019	0.036	0.868
F7	0.054	0.024	0.116	0.773
F8	0.178	0.165	0.194	0.898
F9	0.074	0.056	0.093	0.894
FA2H	0.07	0.028	0.136	0.759
FAH	0.018	0.013	0.027	0.764
FANCA	0.018	0.016	0.023	0.888
FARS2	0.053	0.034	0.085	0.855
FAS	0.051	0.041	0.065	0.932
FBN1	0.054	0.05	0.058	0.968
FBN2	0.036	0.031	0.041	0.945
FBP1	0.039	0.024	0.062	0.754
FBXO11	0.026	0.02	0.034	0.902
FBXW7	0.106	0.079	0.141	0.919
FGFR1	0.109	0.094	0.128	0.915
FGFR2	0.037	0.03	0.046	0.91
FGFR3	0.024	0.019	0.031	0.917
FGG	0.031	0.025	0.04	0.923
FHL1	0	0	0	0.972
FKRP	0.071	0.051	0.1	0.816
FLNA	0.06	0.048	0.074	0.877
FLNB	0.012	0.009	0.016	0.842
FLNC	0.025	0.018	0.041	0.838
FLT4	0.019	0.016	0.023	0.976
FMO3	0.046	0.021	0.095	0.804
FN1	0.011	0.008	0.014	0.905
FOXC1	0.027	0.023	0.033	0.985
FOXF1	0.048	0.04	0.056	0.932
FOXG1	0.026	0.017	0.035	0.987
FOXP1	0.074	0.067	0.082	0.96
FOXP3	0.059	0.051	0.067	0.964
FUS	0	0	0.002	0.97
G6PC1	0.176	0.114	0.252	0.811
G6PD	0.075	0.049	0.115	0.755
GAA	0.204	0.186	0.226	0.857
GABBR2	0.038	0.028	0.049	0.909
GABRA1	0.034	0.025	0.044	0.918
GABRA2	0.017	0.012	0.029	0.84
GABRB2	0.06	0.05	0.072	0.948
GABRB3	0.102	0.09	0.116	0.935
GABRG2	0.03	0.024	0.041	0.871
GALC	0.105	0.082	0.131	0.856
GALNS	0.312	0.257	0.36	0.789
GAMT	0.054	0.034	0.091	0.783
GARS1	0.018	0.015	0.022	0.9
GATA2	0.025	0.017	0.032	0.961
GATA3	0.053	0.045	0.062	0.924
GBE1	0.062	0.045	0.08	0.805
GCH1	0.064	0.043	0.094	0.868
GCK	0.309	0.254	0.355	0.783
GFAP	0.032	0.026	0.04	0.917
GJA1	0.096	0.073	0.126	0.9
GJA3	0.106	0.093	0.121	0.947
GJA8	0.063	0.055	0.073	0.959
GJB1	0.242	0.198	0.286	0.859
GLA	0.081	0.062	0.107	0.872
GLB1	0.229	0.195	0.266	0.85
GLDC	0.097	0.073	0.134	0.793
GLRA1	0.071	0.046	0.116	0.806
GLUD1	0.02	0.016	0.026	0.949
GNAI1	0.016	0.013	0.022	0.886
GNAO1	0.106	0.071	0.149	0.828
GNAS	0.103	0.078	0.135	0.874
GNB1	0.029	0.023	0.041	0.882
GNPTAB	0.022	0.017	0.031	0.799
GP1BA	0.067	0.055	0.081	0.916
GPR143	0.022	0.014	0.037	0.823
GRIA2	0.041	0.031	0.055	0.919
GRIA3	0.057	0.046	0.07	0.916
GRIN1	0.024	0.021	0.029	0.932
GRIN2A	0.041	0.036	0.046	0.935
GRIN2B	0.042	0.036	0.048	0.958
GRIN2D	0.047	0.038	0.059	0.873
GUCY2D	0.077	0.059	0.103	0.889
GUSB	0.212	0.148	0.268	0.791
HADHB	0.141	0.084	0.225	0.778
HBB	0.042	0.023	0.078	0.791
HCN1	0.057	0.05	0.066	0.946
HCN4	0.016	0.012	0.02	0.988
HDAC8	0.076	0.049	0.114	0.819
HECW2	0.035	0.03	0.041	0.951
HEXA	0.132	0.098	0.168	0.844
HEXB	0.061	0.037	0.1	0.828
HGD	0.051	0.037	0.071	0.768
HK1	0.02	0.015	0.026	0.765
HLCS	0.071	0.039	0.118	0.832
HMGCS2	0.051	0.025	0.107	0.798
HNF1A	0.106	0.097	0.115	0.939
HNF1B	0.087	0.077	0.098	0.883
HNF4A	0.056	0.042	0.072	0.869
HNRNPK	0.011	0.008	0.013	0.815
HOGA1	0.097	0.057	0.155	0.753
HPRT1	0.058	0.041	0.077	0.873
HRAS	0.043	0.032	0.053	0.906
HSD17B10	0.054	0.032	0.089	0.832
HSD17B4	0.079	0.056	0.112	0.868
HSPB1	0.037	0.026	0.047	0.908
HTRA1	0.094	0.074	0.115	0.88
HUWE1	0.041	0.033	0.052	0.875
IDS	0.071	0.06	0.083	0.919
IDUA	0.044	0.034	0.056	0.893
IFIH1	0.045	0.03	0.072	0.886
IFT140	0.05	0.035	0.069	0.778
IGF1R	0.015	0.012	0.019	0.809
IGHMBP2	0.047	0.032	0.069	0.861
IKZF1	0.096	0.077	0.117	0.948
IL2RG	0.028	0.022	0.037	0.962
INF2	0.044	0.04	0.05	0.977
INPP5E	0.267	0.21	0.32	0.845
INS	0.147	0.117	0.18	0.88
INSR	0.041	0.029	0.056	0.857
IQSEC2	0.055	0.047	0.066	0.947
ITGA2B	0.091	0.062	0.147	0.807
ITGB3	0.085	0.067	0.103	0.864
ITGB4	0.045	0.025	0.077	0.844
ITPR1	0.008	0.007	0.009	0.829
JAG1	0.028	0.022	0.034	0.874
KAT6A	0.055	0.024	0.12	0.828
KCNA1	0.062	0.05	0.075	0.941
KCNA2	0.032	0.023	0.041	0.959
KCNB1	0.042	0.034	0.049	0.978
KCND3	0.055	0.046	0.064	0.957
KCNH2	0.084	0.077	0.092	0.947
KCNJ11	0.132	0.072	0.203	0.777
KCNJ2	0.056	0.046	0.067	0.952
KCNMA1	0.051	0.031	0.081	0.813
KCNQ1	0.164	0.151	0.181	0.902
KCNQ2	0.07	0.064	0.075	0.972
KCNQ3	0.044	0.038	0.051	0.936
KCNQ4	0.024	0.017	0.033	0.906
KCNQ5	0.016	0.013	0.02	0.95
KCNT1	0.02	0.017	0.024	0.866
KCNV2	0.047	0.038	0.059	0.956
KDM5C	0.032	0.027	0.039	0.921
KDM6A	0.024	0.018	0.035	0.814
KIF1A	0.046	0.04	0.051	0.973
KIF5A	0.055	0.048	0.062	0.955
KIT	0.032	0.025	0.041	0.931
KMT2A	0.015	0.013	0.016	0.917
KMT2B	0.039	0.032	0.047	0.903
KMT2C	0.033	0.019	0.053	0.757
KMT2D	0.037	0.034	0.04	0.95
KRT1	0.018	0.016	0.021	0.927
KRT10	0.036	0.029	0.044	0.972
KRT14	0.035	0.028	0.042	0.974
KRT16	0.001	0	0.006	0.991
KRT5	0.088	0.08	0.096	0.934
KRT6A	0.042	0.035	0.049	0.974
L1CAM	0.045	0.033	0.063	0.904
LAMA2	0.025	0.019	0.036	0.865
LDLR	0.198	0.179	0.222	0.841
LHCGR	0.054	0.04	0.073	0.907
LIG4	0.025	0.02	0.033	0.912
LIPA	0.159	0.109	0.229	0.836
LMNA	0.138	0.114	0.158	0.865
LMX1B	0.063	0.052	0.076	0.948
LPL	0.221	0.178	0.264	0.809
LRP5	0.091	0.066	0.126	0.833
LZTR1	0.068	0.049	0.09	0.859
MAF	0.031	0.022	0.039	0.979
MAFB	0	0	0	0.944
MAN2B1	0.044	0.036	0.052	0.914
MAP2K1	0.037	0.03	0.047	0.925
MAP2K2	0.036	0.031	0.042	0.966
MAP3K7	0.052	0.039	0.072	0.914
MAPT	0.064	0.056	0.072	0.969
MC4R	0.089	0.049	0.162	0.794
MCCC1	0.064	0.038	0.108	0.827
MECP2	0.021	0.012	0.03	0.974
MED12	0.235	0.16	0.337	0.763
MED13L	0.019	0.016	0.022	0.869
MEF2C	0.026	0.016	0.036	0.946
MEIS2	0.009	0.003	0.016	0.986
MEN1	0.015	0.011	0.021	0.976
MERTK	0.108	0.082	0.14	0.897
MFN2	0.066	0.057	0.076	0.92
MITF	0.035	0.026	0.043	0.976
MLH1	0.079	0.068	0.093	0.903
MMAB	0.038	0.027	0.048	0.942
MMUT	0.201	0.146	0.256	0.799
MORC2	0.023	0.018	0.033	0.878
MPL	0.017	0.013	0.022	0.768
MPV17	0.094	0.062	0.135	0.85
MSH2	0.058	0.053	0.064	0.95
MSH6	0.08	0.063	0.099	0.898
MTHFR	0.083	0.054	0.116	0.77
MTM1	0.036	0.027	0.049	0.907
MTOR	0.017	0.015	0.021	0.887
MYH3	0.077	0.059	0.102	0.862
MYH7	0.11	0.092	0.129	0.841
MYH9	0.032	0.027	0.04	0.9
MYO15A	0.03	0.024	0.04	0.864
MYO7A	0.13	0.109	0.153	0.856
MYOC	0.076	0.054	0.105	0.866
MYT1L	0.055	0.048	0.063	0.885
NAA10	0.068	0.044	0.1	0.84
NAGLU	0.076	0.054	0.111	0.803
NALCN	0.015	0.012	0.017	0.88
NDP	0.286	0.197	0.362	0.752
NDUFAF5	0.15	0.093	0.218	0.765
NDUFV1	0.089	0.073	0.108	0.917
NEFL	0.039	0.031	0.049	0.88
NF1	0.076	0.069	0.083	0.921
NFIX	0.023	0.02	0.027	0.94
NHLRC1	0.07	0.04	0.115	0.805
NIPBL	0.058	0.049	0.068	0.904
NKX2-1	0.041	0.033	0.049	0.979
NKX2-5	0.076	0.062	0.092	0.952
NLRC4	0.005	0	0.011	0.989
NOG	0.047	0.033	0.066	0.825
NOTCH1	0.075	0.048	0.104	0.888
NOTCH3	0.063	0.059	0.066	0.97
NPC1	0.252	0.208	0.287	0.802
NPHS1	0.036	0.028	0.047	0.891
NPHS2	0.081	0.063	0.105	0.863
NPR2	0.118	0.085	0.154	0.804
NR2E3	0.211	0.163	0.273	0.82
NR2F1	0.031	0.024	0.039	0.969
NR4A2	0.013	0.01	0.016	0.846
NR5A1	0.071	0.053	0.092	0.886
NSD1	0.034	0.03	0.037	0.961
NTRK1	0.046	0.033	0.065	0.858
OCA2	0.064	0.048	0.086	0.812
OCRL	0.011	0.006	0.016	0.983
OPA1	0.036	0.03	0.042	0.891
OTC	0.022	0.017	0.033	0.846
OTOF	0.034	0.026	0.047	0.803
PAFAH1B1	0.041	0.028	0.061	0.822
PAK1	0.016	0.014	0.019	0.94
PANK2	0.204	0.163	0.269	0.817
PAX2	0.049	0.041	0.057	0.953
PAX6	0.035	0.028	0.044	0.967
PBX1	0.033	0.024	0.043	0.96
PCCA	0.111	0.068	0.163	0.8
PCCB	0.058	0.042	0.079	0.842
PCDH19	0.029	0.022	0.035	0.949
PDE4D	0.033	0.026	0.042	0.899
PDE6A	0.021	0.014	0.032	0.816
PDE6B	0.148	0.084	0.237	0.805
PDGFRB	0.013	0.011	0.015	0.885
PDHA1	0.038	0.027	0.054	0.866
PEX1	0.047	0.036	0.058	0.777
PEX6	0.011	0.009	0.014	0.826
PHEX	0.054	0.044	0.065	0.895
PHIP	0.054	0.042	0.069	0.948
PHKA2	0.013	0.011	0.015	0.92
PIEZO1	0.057	0.035	0.092	0.872
PIEZO2	0.044	0.028	0.068	0.839
PIGA	0.028	0.02	0.039	0.827
PIK3CA	0.024	0.02	0.03	0.92
PITX2	0.077	0.068	0.087	0.957
PKD1	0.039	0.033	0.047	0.882
PKD2	0.013	0.009	0.021	0.905
PKHD1	0.131	0.112	0.151	0.855
PKP2	0.012	0.009	0.019	0.844
PLA2G6	0.016	0.012	0.027	0.795
PLCB4	0.04	0.032	0.05	0.96
PLP1	0.102	0.067	0.145	0.81
PMP22	0.019	0.015	0.025	0.918
PMS2	0.033	0.022	0.052	0.876
PNPLA1	0.108	0.068	0.157	0.856
PNPO	0.013	0.01	0.017	0.893
POLG	0.067	0.054	0.083	0.85
POMGNT1	0.038	0.026	0.061	0.887
POMT1	0.023	0.018	0.03	0.824
POMT2	0.052	0.038	0.074	0.8
PORCN	0.054	0.031	0.091	0.845
POU3F3	0.004	0.001	0.01	0.99
PPARG	0.05	0.035	0.071	0.852
PPP2CA	0.036	0.027	0.049	0.917
PPP2R1A	0.003	0	0.009	0.895
PPP2R5D	0.025	0.017	0.034	0.889
PPP3CA	0.047	0.031	0.07	0.81
PPT1	0.033	0.023	0.052	0.837
PRF1	0.134	0.087	0.202	0.797
PRKAG2	0.035	0.03	0.043	0.957
PRKCG	0.027	0.021	0.037	0.899
PRNP	0.204	0.14	0.276	0.768
PRPS1	0.12	0.072	0.189	0.753
PRRT2	0.088	0.07	0.109	0.948
PSAP	0.024	0.016	0.033	0.845
PSEN1	0.077	0.059	0.099	0.883
PTCH1	0.029	0.025	0.034	0.947
PTEN	0.211	0.177	0.241	0.882
PTPN11	0.159	0.141	0.182	0.885
PURA	0.053	0.045	0.064	0.941
PYGL	0.06	0.041	0.087	0.779
PYGM	0.028	0.021	0.043	0.79
RAB27A	0.074	0.054	0.096	0.782
RAC1	0.069	0.041	0.115	0.834
RAF1	0.001	0	0.006	0.96
RAG1	0.052	0.041	0.067	0.891
RAG2	0.073	0.053	0.1	0.83
RAPSN	0.019	0.014	0.025	0.85
RARB	0.025	0.021	0.029	0.944
RB1	0.044	0.033	0.058	0.834
RBM20	0	0	0	0.967
RDH12	0.071	0.05	0.096	0.821
REEP1	0.054	0.044	0.064	0.975
RERE	0.009	0.005	0.013	0.915
RET	0.016	0.014	0.018	0.9
RHO	0.106	0.089	0.127	0.884
RHOBTB2	0.016	0.013	0.024	0.908
RNF213	0.005	0.002	0.009	0.856
RPGR	0.008	0.005	0.011	0.969
RS1	0.15	0.107	0.208	0.813
RUNX1	0.049	0.041	0.056	0.984
RUNX2	0.081	0.075	0.087	0.966
RYR1	0.057	0.051	0.063	0.873
SACS	0.036	0.026	0.053	0.856
SAMD9	0.044	0.026	0.081	0.773
SATB2	0.051	0.043	0.06	0.948
SCN1A	0.124	0.112	0.137	0.884
SCN2A	0.116	0.105	0.127	0.908
SCN3A	0.063	0.049	0.079	0.928
SCN4A	0.085	0.076	0.094	0.898
SCN5A	0.114	0.094	0.139	0.871
SCN8A	0.1	0.092	0.11	0.924
SCN9A	0.051	0.039	0.069	0.847
SDHA	0.022	0.013	0.039	0.804
SDHB	0.075	0.062	0.09	0.923
SDHD	0.057	0.044	0.072	0.925
SERPINC1	0.131	0.081	0.195	0.762
SERPING1	0.035	0.03	0.041	0.946
SETBP1	0	0	0	0.929
SETD1B	0.049	0.041	0.056	0.889
SETD5	0.038	0.031	0.045	0.922
SETX	0.057	0.047	0.071	0.884
SGCA	0.071	0.05	0.095	0.843
SHH	0.032	0.02	0.055	0.874
SIX1	0.026	0.021	0.035	0.866
SKI	0.045	0.039	0.052	0.929
SLC12A1	0.1	0.07	0.134	0.771
SLC12A3	0.118	0.091	0.151	0.822
SLC16A2	0.059	0.046	0.073	0.917
SLC17A5	0.021	0.015	0.034	0.876
SLC20A2	0.048	0.03	0.072	0.755
SLC22A5	0.07	0.05	0.099	0.869
SLC25A15	0.153	0.091	0.238	0.791
SLC26A2	0.021	0.013	0.038	0.84
SLC26A4	0.19	0.142	0.239	0.801
SLC2A1	0.066	0.05	0.086	0.875
SLC35A2	0.039	0.026	0.065	0.883
SLC3A1	0.029	0.019	0.054	0.849
SLC40A1	0.029	0.021	0.042	0.88
SLC4A1	0.018	0.014	0.023	0.914
SLC4A11	0.009	0.008	0.011	0.877
SLC52A2	0.025	0.015	0.045	0.842
SLC6A1	0.134	0.106	0.159	0.87
SLC6A8	0.075	0.056	0.098	0.86
SMAD3	0.021	0.016	0.027	0.894
SMAD4	0.018	0.015	0.023	0.926
SMARCA2	0.048	0.043	0.055	0.946
SMARCA4	0.032	0.027	0.04	0.929
SMARCAL1	0.019	0.014	0.032	0.872
SMC1A	0.062	0.042	0.095	0.816
SMPD1	0.322	0.286	0.354	0.802
SMS	0.034	0.017	0.078	0.774
SNAP25	0.023	0.018	0.032	0.93
SOS1	0.034	0.028	0.041	0.877
SOS2	0.001	0	0.006	0.864
SOX10	0.09	0.077	0.105	0.957
SOX11	0.009	0.002	0.018	0.986
SOX5	0.037	0.029	0.044	0.961
SOX9	0.023	0.018	0.028	0.966
SPAST	0.095	0.088	0.104	0.946
SPG7	0.088	0.061	0.12	0.854
SPOP	0.031	0.023	0.04	0.806
SPTAN1	0.046	0.033	0.072	0.756
SPTBN1	0.012	0.01	0.015	0.848
SPTBN2	0.022	0.018	0.028	0.848
STAG1	0.018	0.012	0.028	0.81
STAR	0.101	0.07	0.132	0.82
STAT1	0.022	0.017	0.028	0.911
STAT3	0.028	0.023	0.034	0.925
STIM1	0.014	0.01	0.02	0.853
STK11	0.068	0.055	0.082	0.936
STXBP1	0.038	0.031	0.047	0.9
SUMF1	0.186	0.14	0.237	0.817
SURF1	0.273	0.179	0.367	0.763
SYNGAP1	0.04	0.034	0.047	0.893
SYT1	0.015	0.011	0.019	0.96
TAF1	0.022	0.017	0.029	0.782
TBC1D24	0.031	0.022	0.043	0.766
TBL1XR1	0.024	0.02	0.028	0.895
TBR1	0.046	0.039	0.055	0.929
TBX5	0.063	0.048	0.083	0.85
TCF4	0.012	0.004	0.021	0.953
TECTA	0.062	0.047	0.076	0.871
TEK	0.008	0.005	0.012	0.952
TERT	0.033	0.023	0.047	0.869
TFAP2A	0.044	0.035	0.054	0.931
TFE3	0.032	0.022	0.041	0.982
TGFBI	0.021	0.017	0.026	0.895
TGFBR1	0.064	0.053	0.078	0.936
TGFBR2	0.054	0.046	0.062	0.959
TGM1	0.09	0.073	0.11	0.868
THRA	0.078	0.053	0.111	0.882
THRB	0.06	0.047	0.075	0.935
TINF2	0	0	0	0.997
TK2	0.265	0.192	0.327	0.786
TLK2	0.023	0.015	0.038	0.797
TMC1	0.147	0.105	0.205	0.78
TMEM67	0.037	0.023	0.064	0.8
TMPRSS3	0.067	0.044	0.106	0.795
TNFRSF1A	0.015	0.008	0.022	0.929
TNNI3	0.059	0.045	0.077	0.893
TP53	0.27	0.23	0.301	0.856
TP63	0.034	0.029	0.039	0.941
TPM3	0.054	0.032	0.08	0.75
TPP1	0.055	0.039	0.074	0.862
TRIO	0.013	0.012	0.014	0.913
TRMU	0.079	0.049	0.111	0.824
TRPC6	0.024	0.02	0.029	0.948
TRPS1	0.018	0.016	0.02	0.978
TRPV4	0.036	0.028	0.048	0.83
TRRAP	0.012	0.009	0.02	0.782
TSC1	0.017	0.01	0.024	0.985
TSC2	0.028	0.024	0.032	0.959
TTR	0.196	0.137	0.259	0.779
TUBB2A	0.048	0.028	0.079	0.799
TUBB3	0.29	0.215	0.371	0.772
TULP1	0.078	0.059	0.104	0.877
TWIST1	0.068	0.059	0.076	0.968
TWNK	0.111	0.083	0.147	0.871
TYR	0.205	0.164	0.25	0.821
UBE3A	0.024	0.019	0.031	0.871
UMOD	0.069	0.058	0.079	0.914
USH2A	0.106	0.1	0.112	0.883
USP9X	0.053	0.042	0.067	0.864
VCP	0.043	0.032	0.057	0.896
VHL	0.118	0.1	0.139	0.919
VWF	0.059	0.05	0.069	0.881
WAS	0.046	0.038	0.059	0.94
WFS1	0.191	0.146	0.241	0.847
WT1	0.017	0.011	0.024	0.929
YWHAG	0.05	0.039	0.063	0.912
YY1	0.048	0.04	0.056	0.947
ZBTB20	0.021	0.013	0.028	0.984
ZC4H2	0.025	0.012	0.037	0.976
ZEB2	0.029	0.021	0.037	0.976
ZMYND11	0.023	0.017	0.03	0.861
