## Supplementary Table 2 for "Gene- and domain-aware calibration increases the clinical utility of variant effect predictors"

### Sheet: REVEL
	Benign					Pathogenic
	Strong(-3)	Moderate(-2)	Moderate(-1)	Supporting(-1)	Indeterminate(0)	Supporting(+1)	Moderate(+2)	Moderate(+3)	Strong(+4)
ABCA12	<= 0.303	[0.304, 0.355]	[0.356, 0.410]	[0.411, 0.472]	[0.473, 0.756]	[0.757, 0.798]	[0.799, 0.866]	[0.867, 0.960]	>= 0.961
ABCC6	<= 0.492	[0.493, 0.539]	[0.540, 0.575]	[0.576, 0.587]	[0.588, 0.753]	[0.754, 0.783]	[0.784, 0.815]	[0.816, 0.846]	>= 0.847
ABCD1	<= 0.487	[0.488, 0.543]	[0.544, 0.602]	[0.603, 0.655]	[0.656, 0.824]	[0.825, 0.875]	[0.876, 0.930]	[0.931, 0.987]	>= 0.988
ANKRD11	-	-	<= 0.051	[0.052, 0.131]	[0.132, 0.324]	[0.325, 0.399]	[0.400, 0.473]	[0.474, 0.552]	>= 0.553
AR	<= 0.055	[0.056, 0.339]	[0.340, 0.524]	[0.525, 0.660]	[0.661, 0.875]	[0.876, 0.913]	[0.914, 0.940]	[0.941, 0.959]	>= 0.960
ARID1A	-	<= 0.034	[0.035, 0.120]	[0.121, 0.205]	[0.206, 0.424]	[0.425, 0.502]	[0.503, 0.584]	[0.585, 0.650]	>= 0.651
ATP7A	<= 0.404	[0.405, 0.489]	[0.490, 0.578]	[0.579, 0.649]	[0.650, 0.863]	[0.864, 0.906]	[0.907, 0.978]	>= 0.979	-
ATRX	<= 0.085	[0.086, 0.232]	[0.233, 0.357]	[0.358, 0.461]	[0.462, 0.687]	[0.688, 0.733]	[0.734, 0.778]	[0.779, 0.816]	>= 0.817
BICD2	<= 0.100	[0.101, 0.131]	[0.132, 0.169]	[0.170, 0.212]	[0.213, 0.385]	[0.386, 0.471]	[0.472, 0.579]	[0.580, 0.715]	>= 0.716
BMPR2	-	<= 0.200	[0.201, 0.367]	[0.368, 0.509]	[0.510, 0.803]	[0.804, 0.857]	[0.858, 0.900]	[0.901, 0.933]	>= 0.934
BRCA1	-	-	<= 0.602	[0.603, 0.637]	[0.638, 0.726]	[0.727, 0.762]	[0.763, 0.823]	>= 0.824	-
BRCA2	-	<= 0.128	[0.129, 0.344]	[0.345, 0.451]	[0.452, 0.693]	[0.694, 0.758]	[0.759, 0.883]	>= 0.884	-
CACNA1A	<= 0.443	[0.444, 0.521]	[0.522, 0.568]	[0.569, 0.595]	[0.596, 0.728]	[0.729, 0.731]	[0.732, 0.772]	[0.773, 0.794]	>= 0.795
CACNA1C	<= 0.566	[0.567, 0.600]	[0.601, 0.629]	[0.630, 0.656]	[0.657, 0.798]	[0.799, 0.816]	[0.817, 0.842]	[0.843, 0.870]	>= 0.871
CACNA1E	<= 0.383	[0.384, 0.455]	[0.456, 0.528]	[0.529, 0.601]	[0.602, 0.813]	[0.814, 0.852]	[0.853, 0.912]	[0.913, 0.984]	>= 0.985
CDH23	<= 0.147	[0.148, 0.252]	[0.253, 0.313]	[0.314, 0.372]	[0.373, 0.633]	[0.634, 0.731]	[0.732, 0.850]	>= 0.851	-
CDK13	-	<= 0.041	[0.042, 0.085]	[0.086, 0.206]	[0.207, 0.549]	[0.550, 0.643]	[0.644, 0.756]	[0.757, 0.874]	>= 0.875
CHD2	-	<= 0.286	[0.287, 0.423]	[0.424, 0.493]	[0.494, 0.741]	[0.742, 0.788]	[0.789, 0.843]	[0.844, 0.946]	>= 0.947
CHD4	<= 0.361	[0.362, 0.413]	[0.414, 0.482]	[0.483, 0.527]	[0.528, 0.756]	[0.757, 0.840]	[0.841, 0.941]	>= 0.942	-
CHD7	-	<= 0.263	[0.264, 0.437]	[0.438, 0.541]	[0.542, 0.766]	[0.767, 0.803]	[0.804, 0.845]	[0.846, 0.904]	>= 0.905
CNGA3	<= 0.368	[0.369, 0.393]	[0.394, 0.432]	[0.433, 0.489]	[0.490, 0.563]	[0.564, 0.589]	[0.590, 0.615]	[0.616, 0.636]	>= 0.637
COL11A1	<= 0.679	[0.680, 0.716]	[0.717, 0.753]	[0.754, 0.791]	[0.792, 0.932]	[0.933, 0.943]	[0.944, 0.961]	[0.962, 0.996]	>= 0.997
COL1A1	<= 0.587	[0.588, 0.699]	[0.700, 0.741]	[0.742, 0.781]	[0.782, 0.881]	[0.882, 0.909]	[0.910, 0.937]	[0.938, 0.970]	>= 0.971
COL2A1	<= 0.678	[0.679, 0.732]	[0.733, 0.765]	[0.766, 0.800]	[0.801, 0.898]	[0.899, 0.915]	[0.916, 0.931]	[0.932, 0.948]	>= 0.949
COL4A1	<= 0.605	[0.606, 0.609]	[0.610, 0.619]	[0.620, 0.638]	[0.639, 0.889]	[0.890, 0.907]	[0.908, 0.926]	[0.927, 0.942]	>= 0.943
COL4A3	<= 0.515	[0.516, 0.517]	[0.518, 0.520]	[0.521, 0.526]	[0.527, 0.703]	[0.704, 0.720]	[0.721, 0.738]	[0.739, 0.754]	>= 0.755
COL4A4	<= 0.475	[0.476, 0.520]	[0.521, 0.568]	[0.569, 0.615]	[0.616, 0.776]	[0.777, 0.812]	[0.813, 0.855]	[0.856, 0.901]	>= 0.902
COL4A5	<= 0.699	[0.700, 0.738]	[0.739, 0.765]	[0.766, 0.788]	[0.789, 0.882]	[0.883, 0.901]	[0.902, 0.920]	[0.921, 0.944]	>= 0.945
COL5A1	-	-	<= 0.146	[0.147, 0.579]	[0.580, 0.830]	[0.831, 0.856]	[0.857, 0.901]	[0.902, 0.969]	>= 0.970
COL6A2	-	-	-	<= 0.762	[0.763, 0.875]	[0.876, 0.890]	[0.891, 0.909]	[0.910, 0.944]	>= 0.945
CPS1	<= 0.582	[0.583, 0.615]	[0.616, 0.652]	[0.653, 0.699]	[0.700, 0.829]	[0.830, 0.872]	[0.873, 0.941]	>= 0.942	-
CREBBP	<= 0.261	[0.262, 0.341]	[0.342, 0.424]	[0.425, 0.505]	[0.506, 0.707]	[0.708, 0.781]	[0.782, 0.861]	[0.862, 0.936]	>= 0.937
CYBB	<= 0.508	[0.509, 0.546]	[0.547, 0.613]	[0.614, 0.666]	[0.667, 0.872]	[0.873, 0.989]	>= 0.990	-	-
DNAH5	<= 0.485	[0.486, 0.485]	[0.486, 0.485]	[0.486, 0.489]	[0.490, 0.640]	[0.641, 0.720]	[0.721, 0.892]	>= 0.893	-
DYNC1H1	-	<= 0.034	[0.035, 0.256]	[0.257, 0.310]	[0.311, 0.432]	[0.433, 0.489]	>= 0.490	-	-
DYNC2H1	-	<= 0.039	[0.040, 0.119]	[0.120, 0.195]	[0.196, 0.404]	[0.405, 0.487]	[0.488, 0.575]	[0.576, 0.656]	>= 0.657
DYSF	<= 0.363	[0.364, 0.435]	[0.436, 0.486]	[0.487, 0.551]	[0.552, 0.726]	[0.727, 0.787]	[0.788, 0.845]	[0.846, 0.896]	>= 0.897
EDA	-	<= 0.151	[0.152, 0.305]	[0.306, 0.440]	[0.441, 0.766]	[0.767, 0.929]	>= 0.930	-	-
EHMT1	<= 0.021	[0.022, 0.315]	[0.316, 0.434]	[0.435, 0.519]	[0.520, 0.769]	[0.770, 0.808]	[0.809, 0.877]	>= 0.878	-
ENG	<= 0.059	[0.060, 0.086]	[0.087, 0.118]	[0.119, 0.158]	[0.159, 0.321]	[0.322, 0.427]	[0.428, 0.571]	[0.572, 0.773]	>= 0.774
EP300	-	<= 0.170	[0.171, 0.267]	[0.268, 0.411]	[0.412, 0.685]	[0.686, 0.750]	[0.751, 0.797]	[0.798, 0.844]	>= 0.845
F8	<= 0.376	[0.377, 0.422]	[0.423, 0.477]	[0.478, 0.516]	[0.517, 0.690]	[0.691, 0.740]	[0.741, 0.793]	[0.794, 0.845]	>= 0.846
F9	-	<= 0.120	[0.121, 0.391]	[0.392, 0.500]	[0.501, 0.853]	[0.854, 0.949]	>= 0.950	-	-
FANCA	<= 0.054	[0.055, 0.147]	[0.148, 0.238]	[0.239, 0.324]	[0.325, 0.585]	[0.586, 0.650]	[0.651, 0.736]	[0.737, 0.827]	>= 0.828
FBN1	<= 0.391	[0.392, 0.498]	[0.499, 0.588]	[0.589, 0.649]	[0.650, 0.853]	[0.854, 0.896]	[0.897, 0.989]	>= 0.990	-
FBN2	<= 0.558	[0.559, 0.613]	[0.614, 0.668]	[0.669, 0.724]	[0.725, 0.874]	[0.875, 0.910]	[0.911, 0.958]	>= 0.959	-
FBXO11	-	<= 0.031	[0.032, 0.168]	[0.169, 0.312]	[0.313, 0.635]	[0.636, 0.760]	[0.761, 0.896]	>= 0.897	-
FGFR3	-	<= 0.036	[0.037, 0.161]	[0.162, 0.264]	[0.265, 0.656]	[0.657, 0.779]	[0.780, 0.911]	>= 0.912	-
FLNA	-	-	-	<= 0.493	[0.494, 0.836]	[0.837, 0.954]	>= 0.955	-	-
FLNB	<= 0.384	[0.385, 0.465]	[0.466, 0.550]	[0.551, 0.636]	[0.637, 0.837]	[0.838, 0.903]	[0.904, 0.987]	>= 0.988	-
FOXG1	<= 0.327	[0.328, 0.374]	[0.375, 0.468]	[0.469, 0.539]	[0.540, 0.736]	[0.737, 0.814]	[0.815, 0.883]	[0.884, 0.956]	>= 0.957
GABRB2	-	<= 0.241	[0.242, 0.416]	[0.417, 0.515]	[0.516, 0.801]	[0.802, 0.901]	[0.902, 0.964]	>= 0.965	-
GRIN2A	-	-	<= 0.188	[0.189, 0.242]	[0.243, 0.376]	>= 0.377	-	-	-
HUWE1	-	<= 0.040	[0.041, 0.106]	[0.107, 0.163]	[0.164, 0.330]	[0.331, 0.395]	[0.396, 0.451]	[0.452, 0.530]	>= 0.531
IDS	<= 0.310	[0.311, 0.483]	[0.484, 0.587]	[0.588, 0.655]	[0.656, 0.869]	[0.870, 0.962]	>= 0.963	-	-
INF2	<= 0.497	[0.498, 0.508]	[0.509, 0.533]	[0.534, 0.560]	[0.561, 0.636]	[0.637, 0.653]	[0.654, 0.680]	[0.681, 0.695]	>= 0.696
JAG1	-	-	<= 0.292	[0.293, 0.488]	[0.489, 0.850]	[0.851, 0.914]	[0.915, 0.960]	>= 0.961	-
KCNB1	<= 0.141	[0.142, 0.361]	[0.362, 0.470]	[0.471, 0.544]	[0.545, 0.784]	[0.785, 0.839]	[0.840, 0.893]	>= 0.894	-
KCNQ2	<= 0.425	[0.426, 0.474]	[0.475, 0.507]	[0.508, 0.538]	[0.539, 0.761]	[0.762, 0.817]	[0.818, 0.873]	[0.874, 0.931]	>= 0.932
KCNT1	-	-	<= 0.128	[0.129, 0.187]	[0.188, 0.376]	>= 0.377	-	-	-
KDM5C	<= 0.038	[0.039, 0.123]	[0.124, 0.206]	[0.207, 0.281]	[0.282, 0.552]	[0.553, 0.627]	[0.628, 0.710]	[0.711, 0.800]	>= 0.801
KIF1A	<= 0.045	[0.046, 0.349]	[0.350, 0.453]	[0.454, 0.551]	[0.552, 0.742]	[0.743, 0.773]	[0.774, 0.813]	[0.814, 0.856]	>= 0.857
KMT2A	-	<= 0.083	[0.084, 0.183]	[0.184, 0.312]	[0.313, 0.605]	[0.606, 0.728]	[0.729, 0.860]	[0.861, 0.993]	>= 0.994
L1CAM	<= 0.019	[0.020, 0.196]	[0.197, 0.313]	[0.314, 0.389]	[0.390, 0.636]	[0.637, 0.697]	[0.698, 0.749]	[0.750, 0.875]	>= 0.876
MECP2	-	-	<= 0.035	[0.036, 0.530]	[0.531, 0.744]	[0.745, 0.777]	[0.778, 0.847]	>= 0.848	-
MED12	<= 0.094	[0.095, 0.097]	[0.098, 0.102]	[0.103, 0.110]	[0.111, 0.501]	[0.502, 0.573]	[0.574, 0.721]	[0.722, 0.993]	>= 0.994
MED13L	-	<= 0.080	[0.081, 0.215]	[0.216, 0.348]	[0.349, 0.677]	[0.678, 0.787]	[0.788, 0.918]	>= 0.919	-
MSH2	<= 0.517	[0.518, 0.610]	[0.611, 0.691]	[0.692, 0.762]	[0.763, 0.898]	[0.899, 0.934]	[0.935, 0.967]	[0.968, 0.990]	>= 0.991
MSH6	<= 0.288	[0.289, 0.412]	[0.413, 0.495]	[0.496, 0.562]	[0.563, 0.811]	[0.812, 0.854]	[0.855, 0.949]	>= 0.950	-
MTOR	<= 0.154	[0.155, 0.216]	[0.217, 0.297]	[0.298, 0.395]	[0.396, 0.742]	[0.743, 0.891]	>= 0.892	-	-
MYH9	<= 0.283	[0.284, 0.366]	[0.367, 0.454]	[0.455, 0.545]	[0.546, 0.816]	[0.817, 0.888]	>= 0.889	-	-
MYO7A	<= 0.597	[0.598, 0.638]	[0.639, 0.667]	[0.668, 0.696]	[0.697, 0.834]	[0.835, 0.869]	[0.870, 0.908]	[0.909, 0.939]	>= 0.940
NF1	<= 0.069	[0.070, 0.268]	[0.269, 0.328]	[0.329, 0.391]	[0.392, 0.790]	[0.791, 0.826]	[0.827, 0.868]	[0.869, 0.919]	>= 0.920
NOTCH3	<= 0.334	[0.335, 0.411]	[0.412, 0.484]	[0.485, 0.559]	[0.560, 0.755]	[0.756, 0.822]	[0.823, 0.903]	[0.904, 0.980]	>= 0.981
NPHS1	<= 0.101	[0.102, 0.148]	[0.149, 0.201]	[0.202, 0.272]	[0.273, 0.518]	[0.519, 0.611]	[0.612, 0.720]	[0.721, 0.838]	>= 0.839
OPA1	<= 0.520	[0.521, 0.558]	[0.559, 0.605]	[0.606, 0.639]	[0.640, 0.797]	[0.798, 0.837]	[0.838, 0.882]	[0.883, 0.946]	>= 0.947
OTOF	<= 0.338	[0.339, 0.378]	[0.379, 0.420]	[0.421, 0.470]	[0.471, 0.679]	[0.680, 0.724]	[0.725, 0.748]	[0.749, 0.803]	>= 0.804
PCDH19	<= 0.105	[0.106, 0.159]	[0.160, 0.210]	[0.211, 0.305]	[0.306, 0.651]	[0.652, 0.754]	>= 0.755	-	-
PHEX	<= 0.231	[0.232, 0.330]	[0.331, 0.426]	[0.427, 0.516]	[0.517, 0.787]	[0.788, 0.880]	[0.881, 0.980]	>= 0.981	-
PKD1	-	<= 0.034	[0.035, 0.142]	[0.143, 0.229]	[0.230, 0.439]	[0.440, 0.492]	[0.493, 0.566]	[0.567, 0.622]	>= 0.623
PKHD1	<= 0.250	[0.251, 0.285]	[0.286, 0.326]	[0.327, 0.358]	[0.359, 0.532]	[0.533, 0.603]	[0.604, 0.682]	[0.683, 0.772]	>= 0.773
POLG	<= 0.249	[0.250, 0.364]	[0.365, 0.437]	[0.438, 0.548]	[0.549, 0.846]	[0.847, 0.948]	>= 0.949	-	-
PTCH1	<= 0.662	[0.663, 0.675]	[0.676, 0.692]	[0.693, 0.710]	[0.711, 0.797]	[0.798, 0.821]	>= 0.822	-	-
RET	<= 0.068	[0.069, 0.174]	[0.175, 0.276]	[0.277, 0.366]	[0.367, 0.688]	[0.689, 0.787]	[0.788, 0.890]	>= 0.891	-
SACS	-	<= 0.186	[0.187, 0.342]	[0.343, 0.471]	[0.472, 0.707]	[0.708, 0.765]	[0.766, 0.820]	[0.821, 0.867]	>= 0.868
SATB2	-	<= 0.124	[0.125, 0.185]	[0.186, 0.218]	[0.219, 0.416]	>= 0.417	-	-	-
SCN2A	<= 0.511	[0.512, 0.557]	[0.558, 0.587]	[0.588, 0.619]	[0.620, 0.756]	[0.757, 0.795]	[0.796, 0.835]	[0.836, 0.876]	>= 0.877
SERPING1	<= 0.381	[0.382, 0.402]	[0.403, 0.456]	[0.457, 0.459]	[0.460, 0.686]	[0.687, 0.728]	[0.729, 0.764]	[0.765, 0.797]	>= 0.798
SLC6A1	<= 0.298	[0.299, 0.362]	[0.363, 0.445]	[0.446, 0.497]	[0.498, 0.715]	[0.716, 0.807]	>= 0.808	-	-
SLC6A8	<= 0.250	[0.251, 0.328]	[0.329, 0.403]	[0.404, 0.477]	[0.478, 0.714]	[0.715, 0.797]	[0.798, 0.869]	[0.870, 0.942]	>= 0.943
SMARCA2	<= 0.030	[0.031, 0.190]	[0.191, 0.365]	[0.366, 0.443]	[0.444, 0.651]	[0.652, 0.725]	[0.726, 0.797]	[0.798, 0.943]	>= 0.944
SOS1	-	<= 0.044	[0.045, 0.182]	[0.183, 0.320]	[0.321, 0.656]	[0.657, 0.794]	[0.795, 0.935]	>= 0.936	-
STXBP1	<= 0.431	[0.432, 0.506]	[0.507, 0.580]	[0.581, 0.651]	[0.652, 0.857]	[0.858, 0.914]	[0.915, 0.987]	>= 0.988	-
TCF4	-	-	<= 0.137	[0.138, 0.282]	[0.283, 0.629]	[0.630, 0.782]	[0.783, 0.924]	>= 0.925	-
TP53	<= 0.577	[0.578, 0.609]	[0.610, 0.642]	[0.643, 0.676]	[0.677, 0.791]	[0.792, 0.820]	[0.821, 0.853]	[0.854, 0.886]	>= 0.887
TRIO	-	-	<= 0.072	[0.073, 0.211]	[0.212, 0.535]	[0.536, 0.646]	[0.647, 0.822]	>= 0.823	-
TSC2	<= 0.658	[0.659, 0.667]	[0.668, 0.683]	[0.684, 0.706]	[0.707, 0.798]	[0.799, 0.876]	>= 0.877	-	-
USH2A	<= 0.013	[0.014, 0.177]	[0.178, 0.211]	[0.212, 0.238]	[0.239, 0.384]	[0.385, 0.423]	[0.424, 0.654]	>= 0.655	-
USP9X	<= 0.084	[0.085, 0.118]	[0.119, 0.163]	[0.164, 0.228]	[0.229, 0.485]	[0.486, 0.660]	[0.661, 0.892]	>= 0.893	-
VWF	-	<= 0.059	[0.060, 0.211]	[0.212, 0.320]	[0.321, 0.674]	[0.675, 0.821]	[0.822, 0.967]	>= 0.968	-
WFS1	<= 0.432	[0.433, 0.485]	[0.486, 0.532]	[0.533, 0.566]	[0.567, 0.761]	[0.762, 0.814]	[0.815, 0.869]	[0.870, 0.928]	>= 0.929

### Sheet: AlphaMissense
	Benign					Pathogenic
	Strong(-3)	Moderate(-2)	Moderate(-1)	Supporting(-1)	Indeterminate(0)	Supporting(+1)	Moderate(+2)	Moderate(+3)	Strong(+4)
ABCC6	-	<= 0.068	[0.069, 0.094]	[0.095, 0.122]	[0.123, 0.300]	[0.301, 0.417]	[0.418, 0.576]	[0.577, 0.789]	>= 0.790
ABCD1	<= 0.147	[0.148, 0.241]	[0.242, 0.325]	[0.326, 0.418]	[0.419, 0.698]	[0.699, 0.796]	[0.797, 0.895]	[0.896, 0.994]	>= 0.995
ANKRD11	-	-	<= 0.088	[0.089, 0.255]	[0.256, 0.719]	[0.720, 0.813]	[0.814, 0.960]	>= 0.961	-
ARID1A	-	-	<= 0.123	[0.124, 0.309]	[0.310, 0.807]	[0.808, 0.927]	>= 0.928	-	-
ATM	-	<= 0.084	[0.085, 0.139]	[0.140, 0.206]	[0.207, 0.699]	[0.700, 0.833]	[0.834, 0.930]	[0.931, 0.985]	>= 0.986
ATP7A	-	<= 0.110	[0.111, 0.299]	[0.300, 0.445]	[0.446, 0.814]	[0.815, 0.865]	[0.866, 0.990]	>= 0.991	-
AVPR2	<= 0.188	[0.189, 0.201]	[0.202, 0.225]	[0.226, 0.256]	[0.257, 0.513]	[0.514, 0.564]	[0.565, 0.592]	[0.593, 0.618]	>= 0.619
BICD2	-	<= 0.159	[0.160, 0.271]	[0.272, 0.395]	[0.396, 0.752]	[0.753, 0.816]	[0.817, 0.898]	>= 0.899	-
BMPR2	-	<= 0.105	[0.106, 0.155]	[0.156, 0.481]	[0.482, 0.915]	[0.916, 0.975]	[0.976, 0.987]	[0.988, 0.994]	>= 0.995
BRAF	-	-	<= 0.429	[0.430, 0.511]	[0.512, 0.980]	[0.981, 0.987]	[0.988, 0.991]	[0.992, 0.994]	>= 0.995
BRCA1	<= 0.075	[0.076, 0.177]	[0.178, 0.276]	[0.277, 0.372]	[0.373, 0.645]	[0.646, 0.735]	[0.736, 0.830]	[0.831, 0.928]	>= 0.929
BRCA2	<= 0.065	[0.066, 0.169]	[0.170, 0.270]	[0.271, 0.370]	[0.371, 0.680]	[0.681, 0.744]	[0.745, 0.822]	[0.823, 0.917]	>= 0.918
CACNA1A	<= 0.302	[0.303, 0.384]	[0.385, 0.483]	[0.484, 0.550]	[0.551, 0.813]	[0.814, 0.874]	[0.875, 0.944]	>= 0.945	-
CACNA1E	-	-	<= 0.117	[0.118, 0.246]	[0.247, 0.751]	[0.752, 0.898]	>= 0.899	-	-
CDH23	<= 0.071	[0.072, 0.146]	[0.147, 0.213]	[0.214, 0.264]	[0.265, 0.577]	[0.578, 0.649]	[0.650, 0.728]	[0.729, 0.807]	>= 0.808
CDKL5	<= 0.389	[0.390, 0.527]	[0.528, 0.672]	[0.673, 0.781]	[0.782, 0.970]	[0.971, 0.976]	[0.977, 0.990]	[0.991, 0.995]	>= 0.996
CHD2	<= 0.215	[0.216, 0.303]	[0.304, 0.406]	[0.407, 0.545]	[0.546, 0.959]	[0.960, 0.983]	[0.984, 0.995]	[0.996, 0.998]	>= 0.999
CHD4	<= 0.322	[0.323, 0.372]	[0.373, 0.427]	[0.428, 0.552]	[0.553, 0.852]	[0.853, 0.895]	[0.896, 0.985]	>= 0.986	-
CHD7	<= 0.055	[0.056, 0.144]	[0.145, 0.287]	[0.288, 0.481]	[0.482, 0.925]	[0.926, 0.965]	[0.966, 0.983]	[0.984, 0.993]	>= 0.994
COL1A1	<= 0.293	[0.294, 0.380]	[0.381, 0.450]	[0.451, 0.530]	[0.531, 0.755]	[0.756, 0.832]	[0.833, 0.911]	[0.912, 0.994]	>= 0.995
COL2A1	<= 0.331	[0.332, 0.413]	[0.414, 0.502]	[0.503, 0.575]	[0.576, 0.785]	[0.786, 0.856]	[0.857, 0.930]	>= 0.931	-
COL3A1	<= 0.139	[0.140, 0.155]	[0.156, 0.168]	[0.169, 0.191]	[0.192, 0.589]	[0.590, 0.620]	[0.621, 0.654]	[0.655, 0.690]	>= 0.691
COL4A1	<= 0.164	[0.165, 0.184]	[0.185, 0.201]	[0.202, 0.206]	[0.207, 0.770]	[0.771, 0.801]	[0.802, 0.869]	[0.870, 0.922]	>= 0.923
COL4A3	<= 0.138	[0.139, 0.149]	[0.150, 0.167]	[0.168, 0.181]	[0.182, 0.303]	[0.304, 0.326]	[0.327, 0.350]	[0.351, 0.373]	>= 0.374
COL4A4	<= 0.211	[0.212, 0.238]	[0.239, 0.255]	[0.256, 0.268]	[0.269, 0.512]	[0.513, 0.558]	[0.559, 0.603]	[0.604, 0.648]	>= 0.649
COL5A1	-	-	<= 0.119	[0.120, 0.473]	[0.474, 0.948]	[0.949, 0.973]	[0.974, 0.988]	[0.989, 0.994]	>= 0.995
COL6A1	-	<= 0.085	[0.086, 0.367]	[0.368, 0.519]	[0.520, 0.856]	[0.857, 0.942]	>= 0.943	-	-
COL6A2	<= 0.113	[0.114, 0.130]	[0.131, 0.281]	[0.282, 0.418]	[0.419, 0.857]	[0.858, 0.952]	>= 0.953	-	-
COL6A3	<= 0.061	[0.062, 0.186]	[0.187, 0.315]	[0.316, 0.440]	[0.441, 0.811]	[0.812, 0.889]	>= 0.890	-	-
COL7A1	<= 0.045	[0.046, 0.092]	[0.093, 0.137]	[0.138, 0.209]	[0.210, 0.544]	[0.545, 0.595]	[0.596, 0.643]	[0.644, 0.763]	>= 0.764
CPS1	<= 0.064	[0.065, 0.177]	[0.178, 0.300]	[0.301, 0.390]	[0.391, 0.756]	[0.757, 0.854]	[0.855, 0.962]	>= 0.963	-
CREBBP	<= 0.120	[0.121, 0.197]	[0.198, 0.291]	[0.292, 0.405]	[0.406, 0.931]	[0.932, 0.970]	[0.971, 0.992]	[0.993, 0.999]	>= 1.000
CSF1R	-	<= 0.139	[0.140, 0.214]	[0.215, 0.382]	[0.383, 0.697]	[0.698, 0.910]	[0.911, 0.938]	[0.939, 0.959]	>= 0.960
CYBB	-	<= 0.138	[0.139, 0.284]	[0.285, 0.431]	[0.432, 0.959]	[0.960, 0.988]	[0.989, 0.995]	[0.996, 0.998]	>= 0.999
DNM1	-	-	<= 0.108	[0.109, 0.620]	[0.621, 0.995]	[0.996, 0.998]	[0.999, 0.999]	>= 1.000	-
DYNC1H1	<= 0.103	[0.104, 0.233]	[0.234, 0.363]	[0.364, 0.493]	[0.494, 0.814]	[0.815, 0.928]	>= 0.929	-	-
DYNC2H1	-	-	-	<= 0.151	[0.152, 0.424]	[0.425, 0.547]	[0.548, 0.658]	[0.659, 0.769]	>= 0.770
EHMT1	<= 0.711	[0.712, 0.729]	[0.730, 0.756]	[0.757, 0.794]	[0.795, 0.976]	[0.977, 0.980]	[0.981, 0.986]	[0.987, 0.993]	>= 0.994
ENG	-	-	<= 0.140	[0.141, 0.239]	[0.240, 0.539]	[0.540, 0.656]	[0.657, 0.738]	[0.739, 0.883]	>= 0.884
F8	<= 0.101	[0.102, 0.114]	[0.115, 0.128]	[0.129, 0.140]	[0.141, 0.235]	[0.236, 0.269]	[0.270, 0.308]	[0.309, 0.353]	>= 0.354
FANCA	-	-	-	<= 0.218	[0.219, 0.399]	>= 0.400	-	-	-
FBN1	<= 0.196	[0.197, 0.278]	[0.279, 0.383]	[0.384, 0.529]	[0.530, 0.943]	[0.944, 0.978]	[0.979, 0.993]	[0.994, 0.997]	>= 0.998
FBN2	<= 0.053	[0.054, 0.391]	[0.392, 0.556]	[0.557, 0.662]	[0.663, 0.898]	[0.899, 0.931]	[0.932, 0.977]	>= 0.978	-
FBXO11	-	<= 0.090	[0.091, 0.191]	[0.192, 0.353]	[0.354, 0.807]	[0.808, 0.941]	>= 0.942	-	-
FLNA	-	-	<= 0.148	[0.149, 0.328]	[0.329, 0.756]	[0.757, 0.898]	>= 0.899	-	-
FLNB	-	-	<= 0.175	[0.176, 0.336]	[0.337, 0.744]	[0.745, 0.888]	>= 0.889	-	-
FOXG1	-	<= 0.056	[0.057, 0.169]	[0.170, 0.391]	[0.392, 0.997]	[0.998, 0.997]	[0.998, 0.997]	[0.998, 0.997]	>= 0.998
GABRB2	<= 0.324	[0.325, 0.432]	[0.433, 0.509]	[0.510, 0.588]	[0.589, 0.925]	[0.926, 0.999]	>= 1.000	-	-
GRIN1	<= 0.556	[0.557, 0.609]	[0.610, 0.682]	[0.683, 0.805]	[0.806, 0.999]	>= 1.000	-	-	-
GRIN2A	-	<= 0.146	[0.147, 0.284]	[0.285, 0.415]	[0.416, 0.766]	[0.767, 0.880]	>= 0.881	-	-
GRIN2B	<= 0.073	[0.074, 0.126]	[0.127, 0.302]	[0.303, 0.508]	[0.509, 0.940]	[0.941, 0.978]	[0.979, 0.992]	[0.993, 0.997]	>= 0.998
HUWE1	-	<= 0.077	[0.078, 0.145]	[0.146, 0.239]	[0.240, 0.759]	[0.760, 0.886]	[0.887, 0.956]	[0.957, 0.987]	>= 0.988
IDS	<= 0.084	[0.085, 0.191]	[0.192, 0.275]	[0.276, 0.368]	[0.369, 0.647]	[0.648, 0.746]	[0.747, 0.846]	[0.847, 0.949]	>= 0.950
IL2RG	<= 0.080	[0.081, 0.110]	[0.111, 0.149]	[0.150, 0.178]	[0.179, 0.521]	[0.522, 0.701]	[0.702, 0.917]	>= 0.918	-
INF2	<= 0.111	[0.112, 0.193]	[0.194, 0.271]	[0.272, 0.369]	[0.370, 0.697]	[0.698, 0.718]	[0.719, 0.731]	[0.732, 0.844]	>= 0.845
JAG1	-	-	<= 0.069	[0.070, 0.225]	[0.226, 0.681]	[0.682, 0.803]	[0.804, 0.957]	>= 0.958	-
KCNB1	<= 0.328	[0.329, 0.386]	[0.387, 0.409]	[0.410, 0.464]	[0.465, 0.948]	[0.949, 0.962]	[0.963, 0.981]	[0.982, 0.997]	>= 0.998
L1CAM	-	<= 0.171	[0.172, 0.267]	[0.268, 0.441]	[0.442, 0.756]	[0.757, 0.837]	[0.838, 0.960]	>= 0.961	-
MED13L	-	-	<= 0.071	[0.072, 0.252]	[0.253, 0.710]	[0.711, 0.862]	>= 0.863	-	-
MLH1	<= 0.216	[0.217, 0.319]	[0.320, 0.432]	[0.433, 0.521]	[0.522, 0.880]	[0.881, 0.979]	>= 0.980	-	-
MSH2	<= 0.431	[0.432, 0.555]	[0.556, 0.648]	[0.649, 0.722]	[0.723, 0.909]	[0.910, 0.957]	>= 0.958	-	-
MSH6	<= 0.267	[0.268, 0.454]	[0.455, 0.458]	[0.459, 0.465]	[0.466, 0.856]	[0.857, 0.907]	[0.908, 0.967]	[0.968, 0.971]	>= 0.972
MTM1	<= 0.141	[0.142, 0.191]	[0.192, 0.257]	[0.258, 0.349]	[0.350, 0.773]	[0.774, 0.900]	[0.901, 0.960]	[0.961, 0.987]	>= 0.988
MTOR	<= 0.106	[0.107, 0.202]	[0.203, 0.349]	[0.350, 0.538]	[0.539, 0.965]	[0.966, 0.992]	[0.993, 0.999]	>= 1.000	-
MYH7	-	-	<= 0.225	[0.226, 0.399]	[0.400, 0.915]	>= 0.916	-	-	-
MYH9	<= 0.189	[0.190, 0.261]	[0.262, 0.348]	[0.349, 0.436]	[0.437, 0.728]	[0.729, 0.806]	[0.807, 0.873]	[0.874, 0.923]	>= 0.924
MYO15A	-	-	<= 0.083	[0.084, 0.187]	[0.188, 0.472]	[0.473, 0.607]	[0.608, 0.724]	[0.725, 0.848]	>= 0.849
MYO7A	<= 0.242	[0.243, 0.264]	[0.265, 0.350]	[0.351, 0.387]	[0.388, 0.880]	[0.881, 0.935]	[0.936, 0.970]	[0.971, 0.988]	>= 0.989
NF1	<= 0.204	[0.205, 0.336]	[0.337, 0.465]	[0.466, 0.585]	[0.586, 0.950]	>= 0.951	-	-	-
NIPBL	<= 0.112	[0.113, 0.219]	[0.220, 0.323]	[0.324, 0.420]	[0.421, 0.761]	[0.762, 0.866]	[0.867, 0.958]	[0.959, 0.996]	>= 0.997
NOTCH3	-	<= 0.083	[0.084, 0.222]	[0.223, 0.332]	[0.333, 0.685]	[0.686, 0.821]	[0.822, 0.964]	>= 0.965	-
NPHS1	-	-	<= 0.092	[0.093, 0.180]	[0.181, 0.450]	[0.451, 0.559]	[0.560, 0.666]	[0.667, 0.781]	>= 0.782
OTOF	<= 0.508	[0.509, 0.531]	[0.532, 0.559]	[0.560, 0.597]	[0.598, 0.919]	[0.920, 0.994]	>= 0.995	-	-
PCDH19	<= 0.075	[0.076, 0.200]	[0.201, 0.264]	[0.265, 0.310]	[0.311, 0.786]	[0.787, 0.911]	>= 0.912	-	-
PHEX	-	<= 0.143	[0.144, 0.284]	[0.285, 0.374]	[0.375, 0.797]	[0.798, 0.945]	>= 0.946	-	-
PKD1	-	<= 0.086	[0.087, 0.136]	[0.137, 0.195]	[0.196, 0.497]	[0.498, 0.606]	[0.607, 0.716]	[0.717, 0.815]	>= 0.816
PKHD1	<= 0.077	[0.078, 0.100]	[0.101, 0.125]	[0.126, 0.148]	[0.149, 0.273]	[0.274, 0.334]	[0.335, 0.390]	[0.391, 0.452]	>= 0.453
PTCH1	<= 0.264	[0.265, 0.385]	[0.386, 0.522]	[0.523, 0.697]	[0.698, 0.960]	[0.961, 0.981]	[0.982, 0.991]	[0.992, 0.996]	>= 0.997
RET	<= 0.065	[0.066, 0.099]	[0.100, 0.128]	[0.129, 0.152]	[0.153, 0.267]	[0.268, 0.291]	[0.292, 0.325]	[0.326, 0.379]	>= 0.380
SATB2	<= 0.710	[0.711, 0.739]	[0.740, 0.765]	[0.766, 0.866]	[0.867, 0.999]	>= 1.000	-	-	-
SCN1A	<= 0.209	[0.210, 0.290]	[0.291, 0.363]	[0.364, 0.431]	[0.432, 0.704]	[0.705, 0.796]	[0.797, 0.885]	[0.886, 0.981]	>= 0.982
SCN2A	<= 0.198	[0.199, 0.252]	[0.253, 0.295]	[0.296, 0.325]	[0.326, 0.699]	[0.700, 0.789]	[0.790, 0.881]	[0.882, 0.975]	>= 0.976
SCN5A	<= 0.099	[0.100, 0.099]	[0.100, 0.100]	[0.101, 0.125]	[0.126, 0.608]	[0.609, 0.673]	[0.674, 0.753]	[0.754, 0.778]	>= 0.779
SCN8A	<= 0.205	[0.206, 0.326]	[0.327, 0.459]	[0.460, 0.567]	[0.568, 0.889]	[0.890, 0.999]	>= 1.000	-	-
SLC6A1	<= 0.240	[0.241, 0.343]	[0.344, 0.441]	[0.442, 0.558]	[0.559, 0.848]	[0.849, 0.927]	>= 0.928	-	-
SLC6A8	<= 0.180	[0.181, 0.256]	[0.257, 0.374]	[0.375, 0.405]	[0.406, 0.752]	[0.753, 0.789]	[0.790, 0.842]	[0.843, 0.910]	>= 0.911
SMARCA2	<= 0.067	[0.068, 0.239]	[0.240, 0.430]	[0.431, 0.625]	[0.626, 0.953]	[0.954, 0.977]	[0.978, 0.992]	[0.993, 0.997]	>= 0.998
SOS1	-	-	<= 0.082	[0.083, 0.252]	[0.253, 0.724]	[0.725, 0.910]	>= 0.911	-	-
SOX9	-	<= 0.047	[0.048, 0.145]	[0.146, 0.369]	[0.370, 0.985]	[0.986, 0.990]	[0.991, 0.994]	[0.995, 0.996]	>= 0.997
STXBP1	-	<= 0.087	[0.088, 0.438]	[0.439, 0.640]	[0.641, 0.968]	>= 0.969	-	-	-
SYNGAP1	-	<= 0.069	[0.070, 0.453]	[0.454, 0.627]	[0.628, 0.908]	[0.909, 0.961]	>= 0.962	-	-
TP53	<= 0.320	[0.321, 0.390]	[0.391, 0.450]	[0.451, 0.523]	[0.524, 0.813]	[0.814, 0.863]	[0.864, 0.900]	[0.901, 0.929]	>= 0.930
TRIO	-	-	<= 0.089	[0.090, 0.288]	[0.289, 0.807]	[0.808, 0.952]	>= 0.953	-	-
TSC2	-	<= 0.267	[0.268, 0.454]	[0.455, 0.612]	[0.613, 0.878]	[0.879, 0.956]	>= 0.957	-	-
USH2A	<= 0.041	[0.042, 0.103]	[0.104, 0.132]	[0.133, 0.184]	[0.185, 0.390]	[0.391, 0.540]	[0.541, 0.582]	[0.583, 0.754]	>= 0.755
USP9X	<= 0.090	[0.091, 0.196]	[0.197, 0.303]	[0.304, 0.386]	[0.387, 0.813]	[0.814, 0.885]	[0.886, 0.986]	>= 0.987	-
ZBTB20	<= 0.398	[0.399, 0.421]	[0.422, 0.422]	[0.423, 0.426]	[0.427, 0.731]	[0.732, 0.757]	[0.758, 0.792]	[0.793, 0.808]	>= 0.809
ZEB2	<= 0.410	[0.411, 0.469]	[0.470, 0.543]	[0.544, 0.619]	[0.620, 0.999]	>= 1.000	-	-	-

### Sheet: MutPred2
	Benign					Pathogenic
	Strong(-3)	Moderate(-2)	Moderate(-1)	Supporting(-1)	Indeterminate(0)	Supporting(+1)	Moderate(+2)	Moderate(+3)	Strong(+4)
ABCA12	-	<= 0.013	[0.014, 0.117]	[0.118, 0.219]	[0.220, 0.524]	[0.525, 0.614]	[0.615, 0.716]	[0.717, 0.819]	>= 0.820
ABCD1	<= 0.025	[0.026, 0.305]	[0.306, 0.445]	[0.446, 0.526]	[0.527, 0.758]	[0.759, 0.812]	[0.813, 0.880]	>= 0.881	-
ANKRD11	-	-	<= 0.016	[0.017, 0.030]	[0.031, 0.330]	[0.331, 0.393]	[0.394, 0.492]	[0.493, 0.829]	>= 0.830
AR	<= 0.062	[0.063, 0.186]	[0.187, 0.310]	[0.311, 0.407]	[0.408, 0.735]	[0.736, 0.842]	>= 0.843	-	-
ARID1A	-	<= 0.094	[0.095, 0.278]	[0.279, 0.464]	[0.465, 0.731]	[0.732, 0.814]	[0.815, 0.964]	>= 0.965	-
ATM	-	<= 0.089	[0.090, 0.220]	[0.221, 0.351]	[0.352, 0.673]	[0.674, 0.812]	[0.813, 0.948]	>= 0.949	-
ATRX	-	<= 0.036	[0.037, 0.115]	[0.116, 0.191]	[0.192, 0.395]	[0.396, 0.466]	[0.467, 0.537]	[0.538, 0.619]	>= 0.620
BICD2	-	<= 0.085	[0.086, 0.171]	[0.172, 0.258]	[0.259, 0.488]	[0.489, 0.574]	[0.575, 0.643]	[0.644, 0.749]	>= 0.750
BRCA1	-	<= 0.069	[0.070, 0.234]	[0.235, 0.321]	[0.322, 0.560]	[0.561, 0.616]	[0.617, 0.685]	[0.686, 0.867]	>= 0.868
BRCA2	<= 0.091	[0.092, 0.096]	[0.097, 0.194]	[0.195, 0.288]	[0.289, 0.572]	[0.573, 0.631]	[0.632, 0.721]	[0.722, 0.812]	>= 0.813
CACNA1A	<= 0.545	[0.546, 0.574]	[0.575, 0.605]	[0.606, 0.640]	[0.641, 0.755]	[0.756, 0.788]	[0.789, 0.828]	[0.829, 0.894]	>= 0.895
CACNA1C	<= 0.530	[0.531, 0.548]	[0.549, 0.587]	[0.588, 0.624]	[0.625, 0.769]	[0.770, 0.798]	[0.799, 0.824]	[0.825, 0.880]	>= 0.881
CACNA1E	-	-	<= 0.025	[0.026, 0.479]	[0.480, 0.766]	[0.767, 0.856]	>= 0.857	-	-
CACNA1G	<= 0.044	[0.045, 0.045]	[0.046, 0.132]	[0.133, 0.176]	[0.177, 0.402]	[0.403, 0.464]	[0.465, 0.542]	[0.543, 0.663]	>= 0.664
CDH23	<= 0.566	[0.567, 0.578]	[0.579, 0.603]	[0.604, 0.660]	[0.661, 0.786]	[0.787, 0.816]	[0.817, 0.936]	>= 0.937	-
CDK13	-	<= 0.051	[0.052, 0.175]	[0.176, 0.485]	[0.486, 0.761]	[0.762, 0.787]	[0.788, 0.832]	[0.833, 0.864]	>= 0.865
CDKL5	<= 0.327	[0.328, 0.354]	[0.355, 0.377]	[0.378, 0.415]	[0.416, 0.567]	[0.568, 0.600]	[0.601, 0.629]	[0.630, 0.662]	>= 0.663
CHD2	<= 0.293	[0.294, 0.437]	[0.438, 0.540]	[0.541, 0.610]	[0.611, 0.818]	[0.819, 0.864]	[0.865, 0.926]	>= 0.927	-
CHD4	<= 0.085	[0.086, 0.213]	[0.214, 0.335]	[0.336, 0.467]	[0.468, 0.804]	[0.805, 0.920]	>= 0.921	-	-
CHD7	<= 0.197	[0.198, 0.368]	[0.369, 0.457]	[0.458, 0.536]	[0.537, 0.782]	[0.783, 0.818]	[0.819, 0.871]	>= 0.872	-
COL11A1	<= 0.607	[0.608, 0.676]	[0.677, 0.728]	[0.729, 0.771]	[0.772, 0.911]	[0.912, 0.925]	[0.926, 0.956]	>= 0.957	-
COL1A1	<= 0.525	[0.526, 0.632]	[0.633, 0.681]	[0.682, 0.723]	[0.724, 0.841]	[0.842, 0.856]	[0.857, 0.876]	[0.877, 0.899]	>= 0.900
COL2A1	<= 0.723	[0.724, 0.779]	[0.780, 0.824]	[0.825, 0.860]	[0.861, 0.925]	[0.926, 0.940]	[0.941, 0.952]	[0.953, 0.961]	>= 0.962
COL4A1	<= 0.617	[0.618, 0.618]	[0.619, 0.620]	[0.621, 0.624]	[0.625, 0.816]	[0.817, 0.821]	[0.822, 0.828]	[0.829, 0.835]	>= 0.836
COL4A3	<= 0.259	[0.260, 0.335]	[0.336, 0.424]	[0.425, 0.475]	[0.476, 0.831]	[0.832, 0.840]	[0.841, 0.847]	[0.848, 0.853]	>= 0.854
COL4A4	<= 0.477	[0.478, 0.541]	[0.542, 0.602]	[0.603, 0.644]	[0.645, 0.798]	[0.799, 0.817]	[0.818, 0.845]	[0.846, 0.865]	>= 0.866
COL4A5	<= 0.314	[0.315, 0.351]	[0.352, 0.389]	[0.390, 0.426]	[0.427, 0.576]	[0.577, 0.615]	[0.616, 0.655]	[0.656, 0.696]	>= 0.697
COL5A1	-	-	<= 0.073	[0.074, 0.778]	[0.779, 0.891]	[0.892, 0.904]	[0.905, 0.934]	>= 0.935	-
COL6A1	-	<= 0.053	[0.054, 0.322]	[0.323, 0.598]	[0.599, 0.869]	[0.870, 0.932]	>= 0.933	-	-
COL6A2	<= 0.224	[0.225, 0.332]	[0.333, 0.430]	[0.431, 0.533]	[0.534, 0.839]	[0.840, 0.890]	>= 0.891	-	-
COL6A3	<= 0.036	[0.037, 0.127]	[0.128, 0.216]	[0.217, 0.302]	[0.303, 0.550]	[0.551, 0.616]	[0.617, 0.694]	[0.695, 0.778]	>= 0.779
COL7A1	<= 0.021	[0.022, 0.322]	[0.323, 0.475]	[0.476, 0.563]	[0.564, 0.789]	[0.790, 0.830]	[0.831, 0.862]	[0.863, 0.893]	>= 0.894
CPS1	<= 0.680	[0.681, 0.693]	[0.694, 0.701]	[0.702, 0.716]	[0.717, 0.934]	>= 0.935	-	-	-
CREBBP	<= 0.188	[0.189, 0.336]	[0.337, 0.426]	[0.427, 0.498]	[0.499, 0.727]	[0.728, 0.797]	[0.798, 0.953]	>= 0.954	-
CSF1R	<= 0.053	[0.054, 0.156]	[0.157, 0.266]	[0.267, 0.381]	[0.382, 0.686]	[0.687, 0.774]	[0.775, 0.871]	>= 0.872	-
DNAH5	<= 0.764	[0.765, 0.770]	[0.771, 0.777]	[0.778, 0.788]	[0.789, 0.948]	>= 0.949	-	-	-
DYNC1H1	-	-	-	<= 0.574	[0.575, 0.736]	>= 0.737	-	-	-
DYNC2H1	-	<= 0.153	[0.154, 0.311]	[0.312, 0.453]	[0.454, 0.849]	>= 0.850	-	-	-
DYRK1A	-	<= 0.047	[0.048, 0.372]	[0.373, 0.582]	[0.583, 0.868]	[0.869, 0.961]	>= 0.962	-	-
DYSF	<= 0.475	[0.476, 0.523]	[0.524, 0.568]	[0.569, 0.620]	[0.621, 0.773]	[0.774, 0.821]	[0.822, 0.886]	>= 0.887	-
EDA	<= 0.225	[0.226, 0.299]	[0.300, 0.383]	[0.384, 0.479]	[0.480, 0.776]	[0.777, 0.916]	>= 0.917	-	-
EHMT1	<= 0.668	[0.669, 0.677]	[0.678, 0.691]	[0.692, 0.709]	[0.710, 0.868]	[0.869, 0.888]	[0.889, 0.911]	>= 0.912	-
ENG	<= 0.062	[0.063, 0.164]	[0.165, 0.257]	[0.258, 0.347]	[0.348, 0.617]	[0.618, 0.701]	[0.702, 0.795]	[0.796, 0.903]	>= 0.904
EP300	-	-	<= 0.224	[0.225, 0.430]	[0.431, 0.716]	[0.717, 0.752]	[0.753, 0.788]	[0.789, 0.827]	>= 0.828
F8	<= 0.094	[0.095, 0.123]	[0.124, 0.152]	[0.153, 0.213]	[0.214, 0.495]	[0.496, 0.542]	[0.543, 0.589]	[0.590, 0.635]	>= 0.636
FBN1	<= 0.534	[0.535, 0.615]	[0.616, 0.679]	[0.680, 0.722]	[0.723, 0.860]	[0.861, 0.890]	[0.891, 0.921]	[0.922, 0.961]	>= 0.962
FBN2	<= 0.232	[0.233, 0.446]	[0.447, 0.605]	[0.606, 0.725]	[0.726, 0.907]	[0.908, 0.938]	[0.939, 0.959]	[0.960, 0.977]	>= 0.978
FBXO11	-	<= 0.235	[0.236, 0.375]	[0.376, 0.514]	[0.515, 0.830]	[0.831, 0.962]	>= 0.963	-	-
FLNA	<= 0.174	[0.175, 0.299]	[0.300, 0.423]	[0.424, 0.539]	[0.540, 0.804]	[0.805, 0.902]	>= 0.903	-	-
FLNB	<= 0.360	[0.361, 0.447]	[0.448, 0.533]	[0.534, 0.619]	[0.620, 0.830]	[0.831, 0.900]	>= 0.901	-	-
FOXG1	<= 0.158	[0.159, 0.200]	[0.201, 0.268]	[0.269, 0.337]	[0.338, 0.749]	[0.750, 0.863]	>= 0.864	-	-
GABRB2	<= 0.437	[0.438, 0.529]	[0.530, 0.615]	[0.616, 0.677]	[0.678, 0.872]	[0.873, 0.961]	>= 0.962	-	-
GLDC	<= 0.474	[0.475, 0.527]	[0.528, 0.602]	[0.603, 0.604]	[0.605, 0.836]	[0.837, 0.895]	[0.896, 0.958]	>= 0.959	-
GRIN1	-	<= 0.446	[0.447, 0.624]	[0.625, 0.732]	[0.733, 0.894]	[0.895, 0.930]	[0.931, 0.954]	[0.955, 0.971]	>= 0.972
GRIN2A	-	<= 0.038	[0.039, 0.375]	[0.376, 0.548]	[0.549, 0.795]	[0.796, 0.862]	>= 0.863	-	-
GRIN2B	-	-	<= 0.028	[0.029, 0.638]	[0.639, 0.757]	[0.758, 0.875]	>= 0.876	-	-
HUWE1	-	<= 0.214	[0.215, 0.349]	[0.350, 0.442]	[0.443, 0.699]	[0.700, 0.761]	[0.762, 0.895]	>= 0.896	-
IDS	<= 0.114	[0.115, 0.247]	[0.248, 0.374]	[0.375, 0.503]	[0.504, 0.810]	[0.811, 0.932]	>= 0.933	-	-
INF2	-	-	<= 0.216	[0.217, 0.349]	[0.350, 0.621]	[0.622, 0.652]	[0.653, 0.702]	[0.703, 0.762]	>= 0.763
JAG1	-	-	-	<= 0.418	[0.419, 0.842]	[0.843, 0.953]	>= 0.954	-	-
KCNB1	<= 0.245	[0.246, 0.374]	[0.375, 0.444]	[0.445, 0.517]	[0.518, 0.781]	[0.782, 0.819]	[0.820, 0.887]	>= 0.888	-
KCNT1	<= 0.154	[0.155, 0.154]	[0.155, 0.155]	[0.156, 0.165]	[0.166, 0.705]	[0.706, 0.778]	[0.779, 0.867]	[0.868, 0.868]	>= 0.869
KIF1A	<= 0.269	[0.270, 0.353]	[0.354, 0.435]	[0.436, 0.512]	[0.513, 0.731]	[0.732, 0.798]	[0.799, 0.878]	[0.879, 0.958]	>= 0.959
KMT2A	-	<= 0.036	[0.037, 0.176]	[0.177, 0.330]	[0.331, 0.664]	[0.665, 0.779]	[0.780, 0.925]	>= 0.926	-
LDLR	<= 0.209	[0.210, 0.270]	[0.271, 0.304]	[0.305, 0.330]	[0.331, 0.594]	[0.595, 0.657]	[0.658, 0.721]	[0.722, 0.785]	>= 0.786
MECP2	-	<= 0.038	[0.039, 0.142]	[0.143, 0.245]	[0.246, 0.489]	[0.490, 0.594]	[0.595, 0.700]	[0.701, 0.806]	>= 0.807
MED12	<= 0.416	[0.417, 0.424]	[0.425, 0.430]	[0.431, 0.444]	[0.445, 0.848]	[0.849, 0.875]	[0.876, 0.970]	[0.971, 0.997]	>= 0.998
MED13L	-	-	<= 0.144	[0.145, 0.316]	[0.317, 0.693]	[0.694, 0.848]	>= 0.849	-	-
MSH2	<= 0.245	[0.246, 0.425]	[0.426, 0.557]	[0.558, 0.637]	[0.638, 0.825]	[0.826, 0.874]	[0.875, 0.976]	>= 0.977	-
MSH6	<= 0.171	[0.172, 0.261]	[0.262, 0.345]	[0.346, 0.438]	[0.439, 0.694]	[0.695, 0.777]	[0.778, 0.866]	[0.867, 0.953]	>= 0.954
MTOR	<= 0.225	[0.226, 0.347]	[0.348, 0.468]	[0.469, 0.596]	[0.597, 0.846]	[0.847, 0.959]	>= 0.960	-	-
MYH9	<= 0.435	[0.436, 0.544]	[0.545, 0.641]	[0.642, 0.727]	[0.728, 0.909]	[0.910, 0.942]	>= 0.943	-	-
MYO15A	-	-	<= 0.138	[0.139, 0.339]	[0.340, 0.635]	[0.636, 0.749]	[0.750, 0.915]	>= 0.916	-
MYO7A	<= 0.578	[0.579, 0.606]	[0.607, 0.641]	[0.642, 0.684]	[0.685, 0.823]	[0.824, 0.863]	[0.864, 0.903]	[0.904, 0.941]	>= 0.942
NF1	<= 0.339	[0.340, 0.430]	[0.431, 0.515]	[0.516, 0.608]	[0.609, 0.861]	[0.862, 0.955]	>= 0.956	-	-
NIPBL	-	<= 0.209	[0.210, 0.392]	[0.393, 0.473]	[0.474, 0.736]	[0.737, 0.812]	[0.813, 0.929]	>= 0.930	-
NOTCH3	-	<= 0.242	[0.243, 0.555]	[0.556, 0.679]	[0.680, 0.854]	[0.855, 0.872]	[0.873, 0.893]	[0.894, 0.917]	>= 0.918
NSD1	<= 0.013	[0.014, 0.109]	[0.110, 0.216]	[0.217, 0.320]	[0.321, 0.592]	[0.593, 0.693]	[0.694, 0.796]	[0.797, 0.901]	>= 0.902
OPA1	<= 0.086	[0.087, 0.187]	[0.188, 0.282]	[0.283, 0.380]	[0.381, 0.628]	[0.629, 0.726]	>= 0.727	-	-
PHEX	<= 0.341	[0.342, 0.537]	[0.538, 0.639]	[0.640, 0.706]	[0.707, 0.866]	[0.867, 0.899]	[0.900, 0.934]	>= 0.935	-
PKD1	<= 0.104	[0.105, 0.188]	[0.189, 0.269]	[0.270, 0.350]	[0.351, 0.581]	[0.582, 0.658]	[0.659, 0.737]	[0.738, 0.822]	>= 0.823
PKHD1	<= 0.201	[0.202, 0.246]	[0.247, 0.283]	[0.284, 0.310]	[0.311, 0.533]	[0.534, 0.606]	[0.607, 0.680]	[0.681, 0.783]	>= 0.784
PTCH1	-	<= 0.042	[0.043, 0.474]	[0.475, 0.634]	[0.635, 0.860]	[0.861, 0.920]	>= 0.921	-	-
RET	-	-	<= 0.040	[0.041, 0.316]	[0.317, 0.577]	[0.578, 0.618]	[0.619, 0.706]	[0.707, 0.918]	>= 0.919
SACS	-	<= 0.046	[0.047, 0.202]	[0.203, 0.359]	[0.360, 0.718]	[0.719, 0.840]	>= 0.841	-	-
SATB2	<= 0.327	[0.328, 0.379]	[0.380, 0.438]	[0.439, 0.503]	[0.504, 0.736]	[0.737, 0.802]	[0.803, 0.968]	>= 0.969	-
SCN1A	<= 0.359	[0.360, 0.441]	[0.442, 0.516]	[0.517, 0.589]	[0.590, 0.797]	[0.798, 0.848]	[0.849, 0.891]	[0.892, 0.926]	>= 0.927
SCN2A	<= 0.415	[0.416, 0.476]	[0.477, 0.534]	[0.535, 0.605]	[0.606, 0.809]	[0.810, 0.879]	[0.880, 0.950]	>= 0.951	-
SCN8A	<= 0.296	[0.297, 0.405]	[0.406, 0.523]	[0.524, 0.620]	[0.621, 0.877]	>= 0.878	-	-	-
SERPING1	<= 0.181	[0.182, 0.195]	[0.196, 0.231]	[0.232, 0.319]	[0.320, 0.689]	[0.690, 0.786]	[0.787, 0.872]	[0.873, 0.937]	>= 0.938
SLC6A1	<= 0.683	[0.684, 0.715]	[0.716, 0.755]	[0.756, 0.768]	[0.769, 0.864]	[0.865, 0.892]	>= 0.893	-	-
SLC6A8	<= 0.502	[0.503, 0.530]	[0.531, 0.572]	[0.573, 0.609]	[0.610, 0.777]	[0.778, 0.958]	>= 0.959	-	-
SMARCA2	<= 0.252	[0.253, 0.484]	[0.485, 0.591]	[0.592, 0.678]	[0.679, 0.818]	[0.819, 0.849]	[0.850, 0.883]	[0.884, 0.931]	>= 0.932
SOS1	-	-	<= 0.269	[0.270, 0.378]	[0.379, 0.768]	[0.769, 0.918]	>= 0.919	-	-
SPAST	<= 0.078	[0.079, 0.174]	[0.175, 0.232]	[0.233, 0.335]	[0.336, 0.671]	[0.672, 0.681]	[0.682, 0.693]	[0.694, 0.704]	>= 0.705
STXBP1	-	-	-	<= 0.703	[0.704, 0.817]	>= 0.818	-	-	-
SYNGAP1	-	-	<= 0.251	[0.252, 0.425]	[0.426, 0.758]	[0.759, 0.845]	>= 0.846	-	-
TCF4	-	-	<= 0.246	[0.247, 0.435]	[0.436, 0.842]	>= 0.843	-	-	-
TP53	<= 0.261	[0.262, 0.288]	[0.289, 0.316]	[0.317, 0.354]	[0.355, 0.490]	[0.491, 0.534]	[0.535, 0.580]	[0.581, 0.630]	>= 0.631
TRIO	-	<= 0.084	[0.085, 0.221]	[0.222, 0.358]	[0.359, 0.686]	[0.687, 0.815]	>= 0.816	-	-
TSC2	<= 0.283	[0.284, 0.377]	[0.378, 0.467]	[0.468, 0.558]	[0.559, 0.811]	[0.812, 0.866]	[0.867, 0.942]	>= 0.943	-
USH2A	<= 0.151	[0.152, 0.194]	[0.195, 0.242]	[0.243, 0.299]	[0.300, 0.504]	[0.505, 0.585]	[0.586, 0.674]	[0.675, 0.768]	>= 0.769
WFS1	<= 0.371	[0.372, 0.417]	[0.418, 0.455]	[0.456, 0.502]	[0.503, 0.695]	[0.696, 0.749]	[0.750, 0.918]	>= 0.919	-
ZBTB20	<= 0.368	[0.369, 0.438]	[0.439, 0.527]	[0.528, 0.560]	[0.561, 0.786]	[0.787, 0.892]	>= 0.893	-	-
ZEB2	<= 0.209	[0.210, 0.299]	[0.300, 0.404]	[0.405, 0.507]	[0.508, 0.816]	[0.817, 0.939]	>= 0.940	-	-
