## Supplementary Table 3 for "Gene- and domain-aware calibration increases the clinical utility of variant effect predictors"

### Sheet: REVEL_interval_lr_win_counts
	gene-specific	genome-wide	winner
ABCA12	4	4	tie
ABCC6	4	2	gene-specific
ABCD1	5	2	gene-specific
ANKRD11	5	1	gene-specific
AR	6	1	gene-specific
ARID1A	4	3	gene-specific
ATP7A	3	2	gene-specific
ATRX	3	3	tie
BICD2	3	3	tie
BMPR2	3	3	tie
BRCA1	3	2	gene-specific
BRCA2	3	4	genome-wide
CACNA1A	4	3	gene-specific
CACNA1C	1	6	genome-wide
CACNA1E	3	5	genome-wide
CDH23	4	3	gene-specific
CDK13	5	2	gene-specific
CHD2	2	5	genome-wide
CHD4	1	3	genome-wide
CHD7	3	4	genome-wide
CNGA3	1	7	genome-wide
COL11A1	4	3	gene-specific
COL1A1	6	1	gene-specific
COL2A1	8	0	gene-specific
COL4A1	4	2	gene-specific
COL4A3	0	6	genome-wide
COL4A4	5	3	gene-specific
COL4A5	8	0	gene-specific
COL5A1	4	2	gene-specific
COL6A2	2	3	genome-wide
CPS1	3	1	gene-specific
CREBBP	5	3	gene-specific
CYBB	2	2	tie
DNAH5	2	4	genome-wide
DYNC1H1	3	2	gene-specific
DYNC2H1	4	3	gene-specific
DYSF	5	2	gene-specific
EDA	3	1	gene-specific
EHMT1	2	6	genome-wide
ENG	5	2	gene-specific
EP300	4	2	gene-specific
F8	5	3	gene-specific
F9	5	0	gene-specific
FANCA	4	2	gene-specific
FBN1	7	1	gene-specific
FBN2	4	2	gene-specific
FBXO11	3	3	tie
FGFR3	1	5	genome-wide
FLNA	3	1	gene-specific
FLNB	4	2	gene-specific
FOXG1	5	3	gene-specific
GABRB2	2	3	genome-wide
GRIN2A	1	3	genome-wide
HUWE1	3	2	gene-specific
IDS	5	0	gene-specific
INF2	4	2	gene-specific
JAG1	5	0	gene-specific
KCNB1	6	2	gene-specific
KCNQ2	5	3	gene-specific
KCNT1	3	0	gene-specific
KDM5C	6	1	gene-specific
KIF1A	3	5	genome-wide
KMT2A	4	2	gene-specific
L1CAM	3	4	genome-wide
MECP2	3	2	gene-specific
MED12	3	2	gene-specific
MED13L	4	2	gene-specific
MSH2	4	2	gene-specific
MSH6	3	2	gene-specific
MTOR	2	5	genome-wide
MYH9	4	0	gene-specific
MYO7A	5	2	gene-specific
NF1	5	3	gene-specific
NOTCH3	5	3	gene-specific
NPHS1	3	4	genome-wide
OPA1	3	3	tie
OTOF	0	5	genome-wide
PCDH19	3	3	tie
PHEX	5	2	gene-specific
PKD1	5	2	gene-specific
PKHD1	5	2	gene-specific
POLG	4	2	gene-specific
PTCH1	2	3	genome-wide
RET	4	2	gene-specific
SACS	4	3	gene-specific
SATB2	2	2	tie
SCN2A	6	1	gene-specific
SERPING1	2	4	genome-wide
SLC6A1	4	3	gene-specific
SLC6A8	2	5	genome-wide
SMARCA2	5	2	gene-specific
SOS1	3	3	tie
STXBP1	4	1	gene-specific
TCF4	4	1	gene-specific
TP53	5	3	gene-specific
TRIO	2	3	genome-wide
TSC2	2	3	genome-wide
USH2A	4	3	gene-specific
USP9X	2	4	genome-wide
VWF	2	4	genome-wide
WFS1	4	3	gene-specific

### Sheet: AM_interval_lr_win_counts
	gene-specific	genome-wide	winner
ABCC6	4	2	gene-specific
ABCD1	4	4	tie
ANKRD11	4	2	gene-specific
ARID1A	3	1	gene-specific
ATM	3	4	genome-wide
ATP7A	3	4	genome-wide
AVPR2	3	3	tie
BICD2	3	3	tie
BMPR2	5	2	gene-specific
BRAF	4	3	gene-specific
BRCA1	5	2	gene-specific
BRCA2	5	2	gene-specific
CACNA1A	3	5	genome-wide
CACNA1E	3	2	gene-specific
CDH23	4	3	gene-specific
CDKL5	5	3	gene-specific
CHD2	4	4	tie
CHD4	4	3	gene-specific
CHD7	2	5	genome-wide
COL1A1	5	3	gene-specific
COL2A1	5	3	gene-specific
COL3A1	2	6	genome-wide
COL4A1	4	4	tie
COL4A3	6	2	gene-specific
COL4A4	4	4	tie
COL5A1	3	3	tie
COL6A1	4	1	gene-specific
COL6A2	2	3	genome-wide
COL6A3	2	4	genome-wide
COL7A1	4	3	gene-specific
CPS1	2	4	genome-wide
CREBBP	4	4	tie
CSF1R	5	2	gene-specific
CYBB	5	2	gene-specific
DNM1	4	1	gene-specific
DYNC1H1	4	1	gene-specific
DYNC2H1	3	3	tie
EHMT1	1	6	genome-wide
ENG	4	1	gene-specific
F8	6	2	gene-specific
FANCA	0	3	genome-wide
FBN1	5	3	gene-specific
FBN2	3	4	genome-wide
FBXO11	4	1	gene-specific
FLNA	2	4	genome-wide
FLNB	3	1	gene-specific
FOXG1	1	3	genome-wide
GABRB2	2	4	genome-wide
GRIN1	1	2	genome-wide
GRIN2A	4	2	gene-specific
GRIN2B	4	4	tie
HUWE1	6	1	gene-specific
IDS	4	4	tie
IL2RG	4	2	gene-specific
INF2	2	5	genome-wide
JAG1	3	2	gene-specific
KCNB1	3	4	genome-wide
L1CAM	4	2	gene-specific
MED13L	2	3	genome-wide
MLH1	4	2	gene-specific
MSH2	3	3	tie
MSH6	2	5	genome-wide
MTM1	6	2	gene-specific
MTOR	4	2	gene-specific
MYH7	2	4	genome-wide
MYH9	1	6	genome-wide
MYO15A	4	2	gene-specific
MYO7A	4	3	gene-specific
NF1	3	2	gene-specific
NIPBL	3	5	genome-wide
NOTCH3	2	4	genome-wide
NPHS1	4	2	gene-specific
OTOF	1	3	genome-wide
PCDH19	4	2	gene-specific
PHEX	4	3	gene-specific
PKD1	4	3	gene-specific
PKHD1	6	2	gene-specific
PTCH1	2	5	genome-wide
RET	2	4	genome-wide
SATB2	0	2	genome-wide
SCN1A	4	4	tie
SCN2A	1	7	genome-wide
SCN5A	2	5	genome-wide
SCN8A	3	3	tie
SLC6A1	3	3	tie
SLC6A8	1	6	genome-wide
SMARCA2	7	0	gene-specific
SOS1	1	4	genome-wide
SOX9	2	3	genome-wide
STXBP1	4	1	gene-specific
SYNGAP1	3	2	gene-specific
TP53	6	2	gene-specific
TRIO	2	2	tie
TSC2	3	3	tie
USH2A	7	0	gene-specific
USP9X	5	1	gene-specific
ZBTB20	2	4	genome-wide
ZEB2	0	4	genome-wide

### Sheet: MP2_interval_lr_win_counts
	gene-specific	genome-wide	winner
ABCA12	4	2	gene-specific
ABCD1	3	3	tie
ANKRD11	4	2	gene-specific
AR	3	3	tie
ARID1A	3	3	tie
ATM	2	3	genome-wide
ATRX	5	2	gene-specific
BICD2	3	2	gene-specific
BRCA1	4	2	gene-specific
BRCA2	3	4	genome-wide
CACNA1A	2	5	genome-wide
CACNA1C	1	5	genome-wide
CACNA1E	2	4	genome-wide
CACNA1G	4	4	tie
CDH23	1	4	genome-wide
CDK13	4	3	gene-specific
CDKL5	4	3	gene-specific
CHD2	4	3	gene-specific
CHD4	4	1	gene-specific
CHD7	3	5	genome-wide
COL11A1	4	2	gene-specific
COL1A1	6	2	gene-specific
COL2A1	6	2	gene-specific
COL4A1	0	5	genome-wide
COL4A3	4	4	tie
COL4A4	4	4	tie
COL4A5	6	2	gene-specific
COL5A1	3	3	tie
COL6A1	4	1	gene-specific
COL6A2	3	1	gene-specific
COL6A3	3	3	tie
COL7A1	2	5	genome-wide
CPS1	0	2	genome-wide
CREBBP	3	4	genome-wide
CSF1R	3	2	gene-specific
DNAH5	0	6	genome-wide
DYNC1H1	1	2	genome-wide
DYNC2H1	1	3	genome-wide
DYRK1A	3	1	gene-specific
DYSF	4	2	gene-specific
EDA	2	2	tie
EHMT1	0	7	genome-wide
ENG	4	2	gene-specific
EP300	3	3	tie
F8	5	3	gene-specific
FBN1	6	2	gene-specific
FBN2	5	1	gene-specific
FBXO11	2	2	tie
FLNA	2	5	genome-wide
FLNB	1	3	genome-wide
FOXG1	1	3	genome-wide
GABRB2	4	0	gene-specific
GLDC	3	4	genome-wide
GRIN1	2	3	genome-wide
GRIN2A	4	2	gene-specific
GRIN2B	3	2	gene-specific
HUWE1	3	3	tie
IDS	5	1	gene-specific
INF2	1	5	genome-wide
JAG1	3	1	gene-specific
KCNB1	5	3	gene-specific
KCNT1	2	2	tie
KIF1A	5	3	gene-specific
KMT2A	3	3	tie
LDLR	5	3	gene-specific
MECP2	5	2	gene-specific
MED12	1	5	genome-wide
MED13L	2	3	genome-wide
MSH2	3	3	tie
MSH6	3	4	genome-wide
MTOR	3	2	gene-specific
MYH9	2	2	tie
MYO15A	4	1	gene-specific
MYO7A	3	3	tie
NF1	5	1	gene-specific
NIPBL	4	2	gene-specific
NOTCH3	4	2	gene-specific
NSD1	6	1	gene-specific
OPA1	2	3	genome-wide
PHEX	4	3	gene-specific
PKD1	6	1	gene-specific
PKHD1	6	2	gene-specific
PTCH1	2	3	genome-wide
RET	3	3	tie
SACS	2	5	genome-wide
SATB2	2	4	genome-wide
SCN1A	6	2	gene-specific
SCN2A	6	1	gene-specific
SCN8A	3	2	gene-specific
SERPING1	3	2	gene-specific
SLC6A1	3	1	gene-specific
SLC6A8	0	4	genome-wide
SMARCA2	3	4	genome-wide
SOS1	3	1	gene-specific
SPAST	4	4	tie
STXBP1	1	1	tie
SYNGAP1	2	3	genome-wide
TCF4	3	0	gene-specific
TP53	5	3	gene-specific
TRIO	3	1	gene-specific
TSC2	3	4	genome-wide
USH2A	7	1	gene-specific
WFS1	3	2	gene-specific
ZBTB20	1	3	genome-wide
ZEB2	2	3	genome-wide
