## Supplementary Table 4 for "Gene- and domain-aware calibration increases the clinical utility of variant effect predictors"

### Sheet: Sheet1
	REVEL	AlphaMissense	MutPred2
Number of genes	2753	2750	2747
Number of variants	12822099	12849878	12853941
Number of non-Pfam variants	6328351	6381295	6392498
Number of Pfam variants	6493748	6468583	6461443
Number of gene-domain pairs	11565	11492	11464
