## Supplementary Table 5 for "Gene- and domain-aware calibration increases the clinical utility of variant effect predictors"

### Sheet: cluster_specific_prior_REVEL
	median	q1	q3	auroc
cluster1	0.0533417	0.0461923	0.0611885	0.859
cluster2	0.0758029	0.0701134	0.0824589	0.86
cluster3	0.0622027	0.055311	0.0691673	0.881
cluster4	0.0693138	0.0620272	0.0776364	0.86
cluster6	0.158201	0.149027	0.167778	0.853
cluster7	0.0754608	0.0697251	0.0812457	0.912
cluster8	0.0557861	0.0468778	0.0662235	0.902
cluster9	0.0701396	0.0533291	0.0896738	0.857
cluster10	0.0766487	0.0711784	0.0825887	0.89
cluster11	0.0846302	0.0774226	0.0919791	0.867
cluster12	0.0908271	0.0833944	0.0981987	0.843
cluster13	0.0641193	0.0598182	0.0682569	0.951
cluster14	0.0862563	0.0774096	0.0961858	0.84
cluster15	0.054318	0.0496939	0.0589302	0.88
cluster16	0.0688617	0.0623612	0.0758477	0.873
cluster17	0.0540937	0.0486612	0.0602274	0.86
cluster18	0.0724887	0.0662307	0.078585	0.963
cluster19	0.0545623	0.0492746	0.0602903	0.849
cluster20	0.0617371	0.0527065	0.0720126	0.907
cluster21	0.0327284	0.0170942	0.0577213	0.791
cluster22	0.0819121	0.0751329	0.0891569	0.869
cluster23	0.0465716	0.0422509	0.0513977	0.946
cluster24	0.0701606	0.0657794	0.0746518	0.91
cluster25	0.0317266	0.0282689	0.0355477	0.872
cluster26	0.0522261	0.0471082	0.0581956	0.871
cluster27	0.0681434	0.0637543	0.0728608	0.871
cluster28	0.122465	0.105277	0.143043	0.876
cluster29	0.0786167	0.0711541	0.0873365	0.837
cluster30	0.063317	0.0581804	0.0684761	0.855
cluster31	0.0526337	0.0461128	0.0597636	0.893
cluster32	0.036595	0.0323129	0.0417024	0.85
cluster33	0.0472072	0.0422029	0.0527173	0.871
cluster34	0.0647549	0.0571517	0.0738629	0.841
cluster35	0.0432959	0.0391535	0.0478331	0.846
cluster36	0.0279273	0.0263179	0.0297079	0.887
cluster37	0.0477601	0.0423789	0.0531616	0.842
cluster38	0.0679878	0.0573195	0.0816722	0.817
cluster39	0.060339	0.0545159	0.0663781	0.9
cluster40	0.08596	0.0775704	0.0951962	0.845
cluster41	0.0369771	0.0350903	0.0388984	0.937
cluster42	0.0461087	0.0440358	0.0484128	0.894
cluster43	0.0773146	0.0747637	0.079835	0.962
cluster44	0.0250625	0.0214791	0.0300665	0.845
cluster45	0.0674971	0.0614235	0.0742703	0.851
cluster46	0.0762297	0.0704864	0.0824114	0.875
cluster47	0.0352851	0.0279288	0.0441373	0.814
cluster48	0.0536288	0.0419569	0.0695921	0.777
cluster49	0.0479833	0.0419461	0.055142	0.836
cluster50	0.0514365	0.0475236	0.0556509	0.86
cluster51	0.0814836	0.0715609	0.09236	0.87
cluster52	0.107939	0.0958043	0.121983	0.859
cluster53	0.104799	0.093587	0.117294	0.842
cluster54	0.0612079	0.055502	0.067242	0.856
cluster55	0.0354174	0.0319443	0.0392242	0.855
cluster56	0.0480251	0.0434189	0.0532804	0.839
cluster57	0.0204964	0.017324	0.0247755	0.825
cluster59	0.0338555	0.0286997	0.0406539	0.813
cluster60	0.0511545	0.0491624	0.0534942	0.907
cluster61	0.0589839	0.0534627	0.0654279	0.904
cluster62	0.0271701	0.0246919	0.0300703	0.857
cluster63	0.0181941	0.0166488	0.0198998	0.848
cluster64	0.0408013	0.0370214	0.0447844	0.864
cluster65	0.0971455	0.0872008	0.108727	0.892
cluster66	0.0837846	0.0819868	0.0857827	0.95
cluster67	0.0446061	0.0396381	0.0506403	0.924
cluster68	0.0221835	0.0199081	0.0249699	0.837
cluster69	0.0711415	0.0650796	0.0781291	0.866
cluster70	0.07311	0.064824	0.0829699	0.862
cluster71	0.0824028	0.0729817	0.092754	0.839
cluster72	0.060426	0.051849	0.0710874	0.833
cluster73	0.0246731	0.019783	0.0327909	0.816
cluster75	0.0446022	0.0398276	0.0496996	0.875
cluster76	0.0638434	0.0512477	0.0803521	0.815
cluster77	0.0395548	0.0344976	0.0452566	0.836
cluster78	0.0807969	0.0471853	0.154733	0.783
cluster79	0.111851	0.0925191	0.134344	0.827
cluster80	0.0141109	0.0119267	0.0172415	0.809
cluster81	0.0882223	0.0746809	0.105418	0.902
cluster82	0.0108135	0.00944844	0.0122346	0.859
cluster83	0.0122235	0.0110541	0.0136633	0.841
cluster84	0.0282321	0.0224872	0.038881	0.89
cluster85	0.0876915	0.0642778	0.117718	0.768
cluster86	0.0670177	0.0484899	0.0906291	0.805
cluster89	0.0490361	0.034343	0.0686976	0.789
cluster91	0.0677416	0.0599986	0.0766482	0.845
cluster92	0.0430335	0.0358581	0.0515057	0.876
cluster93	0.0179969	0.0138673	0.02451	0.874
cluster94	0.0799922	0.069937	0.0909012	0.858
cluster96	0.0241621	0.0192787	0.0310677	0.892
cluster97	0.0365456	0.0319859	0.0417951	0.942
cluster98	0.0434813	0.0302761	0.0717072	0.815

### Sheet: cluster_specific_prior_AM
	median	q1	q3	auroc
cluster2	0.0419448	0.035627	0.0499466	0.863
cluster3	0.0350486	0.0328953	0.03766	0.868
cluster4	0.0299863	0.0272161	0.0332103	0.865
cluster5	0.0767378	0.0737921	0.0796345	0.899
cluster6	0.0309027	0.0234355	0.0410102	0.811
cluster7	0.0473215	0.0453179	0.0495547	0.891
cluster8	0.00731132	0.00490399	0.0100258	0.958
cluster9	0.0181603	0.0128259	0.0271754	0.823
cluster10	0.0375421	0.0347373	0.0407789	0.866
cluster11	0.0674491	0.0602973	0.0756647	0.903
cluster12	0.0408623	0.0369086	0.0450042	0.843
cluster13	0.0351859	0.0295814	0.0424857	0.868
cluster14	0.0203699	0.0159565	0.025379	0.89
cluster15	0.0445906	0.0405993	0.049171	0.859
cluster16	0.0521925	0.04753	0.0572123	0.867
cluster17	0.0387203	0.0343078	0.0438965	0.857
cluster18	0.024774	0.0211932	0.0289686	0.865
cluster19	0.0240246	0.0192037	0.0303498	0.866
cluster20	0.0152426	0.0122478	0.0181005	0.792
cluster21	0.0584737	0.0501682	0.0680806	0.87
cluster22	0.0729499	0.0661052	0.0803414	0.856
cluster23	0.102305	0.0936657	0.111199	0.85
cluster24	0.0948118	0.084813	0.106363	0.851
cluster25	0.0343501	0.0314812	0.0373317	0.897
cluster26	0.0319657	0.0273713	0.0374558	0.87
cluster27	0.0990864	0.0920309	0.107227	0.868
cluster28	0.0884352	0.0840654	0.09338	0.882
cluster29	0.0602938	0.054983	0.066238	0.891
cluster30	0.0134759	0.0116096	0.0152617	0.841
cluster31	0.105807	0.0984208	0.114171	0.861
cluster32	0.0551886	0.0531647	0.0574273	0.917
cluster33	0.0764829	0.0679482	0.0863583	0.876
cluster34	0.0800992	0.0738766	0.0864342	0.897
cluster35	0.037819	0.0349318	0.0408442	0.889
cluster36	0.0528359	0.0485803	0.0575286	0.885
cluster37	0.0557743	0.0539581	0.0576721	0.944
cluster38	0.0335391	0.0313379	0.0358999	0.945
cluster39	0.0520337	0.0498519	0.054173	0.969
cluster40	0.0502893	0.0466416	0.0549738	0.894
cluster41	0.0584389	0.0535891	0.0638841	0.865
cluster42	0.108835	0.100489	0.117522	0.871
cluster43	0.0682867	0.0595017	0.0790446	0.868
cluster44	0.0290431	0.0241034	0.0346681	0.915
cluster45	0.0690752	0.0595026	0.079705	0.842
cluster46	0.0476909	0.0454265	0.0504394	0.883
cluster48	0.0151448	0.0132254	0.0174044	0.865
cluster49	0.0166972	0.0143996	0.0191947	0.877
cluster50	0.0741243	0.0706394	0.0776085	0.902
cluster51	0.0671962	0.0607457	0.074269	0.899
cluster52	0.0681248	0.0641315	0.0722262	0.901
cluster53	0.0383673	0.0345712	0.0423774	0.926
cluster54	0.0678178	0.0613103	0.0747728	0.851
cluster55	0.0437886	0.0356825	0.054208	0.873
cluster56	0.0766504	0.069346	0.0851039	0.849
cluster57	0.0802276	0.0742103	0.0863192	0.87
cluster58	0.0395566	0.0358051	0.0441316	0.892
cluster59	0.0435687	0.0415749	0.045516	0.965
cluster60	0.0197402	0.0152903	0.025487	0.819
cluster61	0.0520947	0.0486164	0.0557878	0.877
cluster62	0.0494085	0.0445067	0.0547528	0.871
cluster63	0.0998171	0.0951881	0.10495	0.895
cluster64	0.0417894	0.0397968	0.0440203	0.894
cluster65	0.0497471	0.0457515	0.0543464	0.863
cluster66	0.0454198	0.042399	0.0486647	0.877
cluster67	0.0550768	0.0522304	0.0581389	0.883
cluster68	0.0463737	0.043333	0.0495882	0.924
cluster69	0.0501909	0.0450588	0.0556015	0.867
cluster70	0.0601966	0.0553177	0.0657061	0.85
cluster71	0.0502898	0.0465787	0.0545595	0.856
cluster72	0.0476384	0.0438579	0.0515525	0.864
cluster73	0.0540492	0.0472801	0.0616176	0.889
cluster74	0.0616911	0.0576841	0.0656553	0.892
cluster75	0.0794043	0.0732633	0.0860371	0.882
cluster76	0.0787379	0.0707406	0.0881399	0.853
cluster77	0.00515867	0.00145918	0.00894119	0.899
cluster78	0.0366941	0.032904	0.0409739	0.867
cluster79	0.0436749	0.0407704	0.04697	0.894
cluster80	0	0	0.00148229	0.947
cluster81	0.0211126	0.0192823	0.0231364	0.889
cluster82	0.0354212	0.0330097	0.0380942	0.933
cluster83	0.0315855	0.0294696	0.0336037	0.945
cluster84	0.0714202	0.0635196	0.0808021	0.874
cluster85	0.0945477	0.0891788	0.100519	0.91
cluster86	0.0398239	0.0345575	0.0464848	0.857
cluster87	0.0542709	0.0491578	0.0609809	0.93
cluster88	0.0777661	0.0741879	0.0813082	0.905
cluster89	0.0727081	0.0709553	0.0741785	0.965
cluster92	0	0	0.00429776	0.91

### Sheet: cluster_specific_prior_MP2
	median	q1	q3	auroc
cluster1	0.0244828	0.021473	0.027638	0.929
cluster2	0.0445262	0.0413324	0.0479046	0.879
cluster3	0.0373156	0.0334255	0.0416665	0.868
cluster4	0.0267756	0.0243939	0.0293196	0.899
cluster5	0.0287699	0.0237188	0.0338687	0.948
cluster6	0.0367486	0.0329742	0.0409386	0.836
cluster7	0.0803249	0.0757705	0.0844194	0.907
cluster8	0.041726	0.0395803	0.044172	0.898
cluster9	0.0684143	0.063539	0.0738492	0.869
cluster10	0.0692127	0.0609795	0.0788216	0.854
cluster11	0.0238526	0.0221045	0.0258178	0.864
cluster12	0.0476586	0.0449548	0.0505246	0.926
cluster13	0.0502784	0.0462158	0.0552773	0.898
cluster14	0.0309259	0.027633	0.0337427	0.98
cluster15	0.0638951	0.0547531	0.0739437	0.874
cluster16	0.0363817	0.03344	0.0397456	0.842
cluster17	0.0385002	0.0337094	0.0442315	0.853
cluster18	0.0725683	0.067596	0.0774179	0.905
cluster19	0.056684	0.0514116	0.0632044	0.93
cluster20	0.0283292	0.0265749	0.0300835	0.908
cluster21	0.0428434	0.0360167	0.0512261	0.855
cluster22	0.0375073	0.0348431	0.0403363	0.872
cluster23	0.156992	0.0956494	0.252703	0.793
cluster25	0.0149816	0.0123362	0.0184349	0.889
cluster26	0.0571917	0.0534485	0.0612717	0.878
cluster27	0.0902805	0.0863413	0.0949247	0.918
cluster28	0.0735597	0.0662072	0.082371	0.852
cluster29	0.0545157	0.0458947	0.0633646	0.897
cluster30	0.0405368	0.0361634	0.0456229	0.855
cluster31	0.0813298	0.0775971	0.0855553	0.888
cluster32	0.044792	0.0406782	0.0491592	0.869
cluster33	0.0828042	0.0743746	0.0921638	0.852
cluster34	0.0748629	0.0670933	0.0835985	0.847
cluster35	0.0534305	0.0503963	0.0567892	0.899
cluster36	0.0786861	0.0754632	0.0817999	0.915
cluster37	0.0643285	0.0585054	0.0706078	0.876
cluster38	0.142385	0.127669	0.154886	0.885
cluster39	0.0409974	0.0371412	0.0453402	0.898
cluster40	0.0545709	0.0501159	0.0596184	0.86
cluster41	0.0384323	0.0358558	0.0414154	0.915
cluster42	0.0622944	0.0539394	0.070066	0.883
cluster43	0.0465861	0.0449498	0.0483615	0.926
cluster44	0.0616965	0.0557122	0.0684995	0.856
cluster45	0.0503281	0.0469106	0.0539361	0.866
cluster46	0.0264039	0.0232422	0.0303743	0.871
cluster47	0.0484621	0.0370978	0.0638776	0.827
cluster48	0.0433204	0.040233	0.0466999	0.891
cluster49	0.0544465	0.0481687	0.0613761	0.838
cluster50	0.0249268	0.0228619	0.0272403	0.852
cluster51	0.0736545	0.0672924	0.0808716	0.843
cluster52	0.0590768	0.046185	0.0735938	0.904
cluster53	0.0476547	0.0431831	0.052507	0.841
cluster54	0.079033	0.0752218	0.0828	0.918
cluster55	0.074229	0.0688472	0.0804374	0.868
cluster56	0.050856	0.0478968	0.0538848	0.909
cluster57	0.0573857	0.0540516	0.0607471	0.884
cluster58	0.0853299	0.0775293	0.0947889	0.843
cluster59	0.0711297	0.0620301	0.0810987	0.871
cluster60	0.0191969	0.0175339	0.0210417	0.916
cluster61	0.09467	0.085212	0.104091	0.851
cluster62	0.0413934	0.0363265	0.0469446	0.844
cluster63	0.0288296	0.02485	0.0340904	0.831
cluster64	0.0544925	0.0466342	0.0637241	0.845
cluster65	0.065951	0.0607604	0.0715074	0.876
cluster66	0.0581353	0.0427676	0.0792831	0.853
cluster67	0.0469396	0.0309027	0.0723422	0.815
cluster68	0.0507426	0.0477726	0.0540036	0.898
cluster69	0.0490646	0.0466492	0.0518964	0.95
cluster70	0.0317807	0.0263209	0.0371837	0.957
cluster71	0.0318728	0.0299474	0.0340797	0.871
cluster72	0.0331921	0.031086	0.0356369	0.903
cluster73	0.0392323	0.0373829	0.0412853	0.893
cluster74	0.0579237	0.0550449	0.0607335	0.957
cluster75	0.0486966	0.0464968	0.0511415	0.916
cluster76	0.0437866	0.0416529	0.046031	0.913
cluster77	0.0588871	0.0510428	0.0681589	0.857
cluster78	0.0260214	0.0226178	0.0301596	0.895
cluster79	0.0325677	0.0272976	0.0381694	0.895
cluster80	0.0277244	0.0258901	0.0296804	0.909
cluster81	0.0593347	0.0536424	0.065093	0.872
cluster82	0.0518438	0.0439287	0.0612562	0.829
cluster83	0.0214038	0.0192692	0.0240249	0.876
cluster84	0.0122961	0.0110594	0.0134236	0.919
cluster85	0.00278027	0.000805147	0.0054576	0.936
cluster86	0.0860569	0.0828868	0.0899159	0.95
cluster87	0.0328458	0.0283188	0.0371259	0.975
cluster88	0.0550763	0.0510873	0.0592211	0.883
cluster89	0.046958	0.044282	0.0498417	0.904
cluster90	0.0493285	0.0304079	0.0799657	0.873
cluster91	0.0132253	0.0106279	0.0173245	0.802
cluster92	0.0370076	0.0318176	0.0416717	0.965
cluster93	0.0768842	0.0671909	0.0880973	0.867
cluster94	0.0647582	0.0502817	0.0816753	0.811
cluster95	0.0101037	0.00842271	0.0134639	0.767
cluster96	0.035267	0.0320175	0.0392136	0.871
cluster97	0.108318	0.100719	0.116045	0.944
cluster98	0.00814315	0.00647223	0.0102138	0.779
cluster99	0.0589192	0.0467807	0.0751526	0.813
cluster100	0.0701161	0.0593985	0.0822484	0.82
cluster101	0.036544	0.0331894	0.0404271	0.849
