## Supplementary Table 6 for "Gene- and domain-aware calibration increases the clinical utility of variant effect predictors"

### Sheet: REVEL
	Benign					Pathogenic
	Strong(-3)	Moderate(-2)	Moderate(-1)	Supporting(-1)	Indeterminate(0)	Supporting(+1)	Moderate(+2)	Moderate(+3)	Strong(+4)
cluster1	<= 0.214	[0.215, 0.326]	[0.327, 0.449]	[0.450, 0.581]	[0.582, 0.904]	>= 0.905	-	-	-
cluster2	<= 0.440	[0.441, 0.531]	[0.532, 0.622]	[0.623, 0.708]	[0.709, 0.911]	>= 0.912	-	-	-
cluster6	<= 0.518	[0.519, 0.587]	[0.588, 0.656]	[0.657, 0.724]	[0.725, 0.896]	[0.897, 0.965]	>= 0.966	-	-
cluster10	<= 0.057	[0.058, 0.445]	[0.446, 0.557]	[0.558, 0.648]	[0.649, 0.879]	[0.880, 0.986]	>= 0.987	-	-
cluster11	<= 0.371	[0.372, 0.468]	[0.469, 0.562]	[0.563, 0.652]	[0.653, 0.874]	[0.875, 0.973]	>= 0.974	-	-
cluster12	<= 0.365	[0.366, 0.458]	[0.459, 0.550]	[0.551, 0.645]	[0.646, 0.861]	[0.862, 0.928]	[0.929, 0.975]	[0.976, 0.993]	>= 0.994
cluster13	<= 0.322	[0.323, 0.534]	[0.535, 0.641]	[0.642, 0.709]	[0.710, 0.870]	[0.871, 0.907]	[0.908, 0.953]	>= 0.954	-
cluster14	<= 0.462	[0.463, 0.537]	[0.538, 0.611]	[0.612, 0.683]	[0.684, 0.855]	[0.856, 0.930]	>= 0.931	-	-
cluster16	<= 0.495	[0.496, 0.562]	[0.563, 0.629]	[0.630, 0.688]	[0.689, 0.863]	[0.864, 0.933]	>= 0.934	-	-
cluster17	<= 0.432	[0.433, 0.512]	[0.513, 0.592]	[0.593, 0.669]	[0.670, 0.854]	[0.855, 0.934]	>= 0.935	-	-
cluster18	<= 0.083	[0.084, 0.254]	[0.255, 0.717]	[0.718, 0.806]	[0.807, 0.925]	[0.926, 0.935]	[0.936, 0.944]	[0.945, 0.951]	>= 0.952
cluster19	<= 0.527	[0.528, 0.594]	[0.595, 0.660]	[0.661, 0.727]	[0.728, 0.871]	[0.872, 0.936]	>= 0.937	-	-
cluster22	<= 0.474	[0.475, 0.509]	[0.510, 0.573]	[0.574, 0.658]	[0.659, 0.873]	[0.874, 0.900]	[0.901, 0.958]	[0.959, 0.958]	>= 0.959
cluster23	<= 0.379	[0.380, 0.478]	[0.479, 0.574]	[0.575, 0.663]	[0.664, 0.905]	[0.906, 0.998]	>= 0.999	-	-
cluster24	<= 0.417	[0.418, 0.493]	[0.494, 0.573]	[0.574, 0.656]	[0.657, 0.861]	[0.862, 0.947]	>= 0.948	-	-
cluster26	-	<= 0.193	[0.194, 0.398]	[0.399, 0.510]	[0.511, 0.758]	[0.759, 0.854]	>= 0.855	-	-
cluster27	<= 0.093	[0.094, 0.372]	[0.373, 0.450]	[0.451, 0.542]	[0.543, 0.863]	[0.864, 0.883]	[0.884, 0.989]	>= 0.990	-
cluster28	<= 0.229	[0.230, 0.332]	[0.333, 0.421]	[0.422, 0.502]	[0.503, 0.792]	[0.793, 0.887]	[0.888, 0.988]	>= 0.989	-
cluster29	<= 0.021	[0.022, 0.396]	[0.397, 0.434]	[0.435, 0.531]	[0.532, 0.790]	[0.791, 0.880]	[0.881, 0.990]	>= 0.991	-
cluster30	-	<= 0.336	[0.337, 0.506]	[0.507, 0.560]	[0.561, 0.863]	[0.864, 0.912]	>= 0.913	-	-
cluster31	-	<= 0.316	[0.317, 0.459]	[0.460, 0.562]	[0.563, 0.795]	[0.796, 0.877]	>= 0.878	-	-
cluster32	-	-	<= 0.470	[0.471, 0.526]	[0.527, 0.848]	[0.849, 0.935]	>= 0.936	-	-
cluster33	<= 0.320	[0.321, 0.391]	[0.392, 0.469]	[0.470, 0.551]	[0.552, 0.788]	[0.789, 0.899]	>= 0.900	-	-
cluster34	<= 0.408	[0.409, 0.491]	[0.492, 0.575]	[0.576, 0.658]	[0.659, 0.840]	[0.841, 0.920]	>= 0.921	-	-
cluster35	-	<= 0.415	[0.416, 0.476]	[0.477, 0.574]	[0.575, 0.872]	[0.873, 0.902]	>= 0.903	-	-
cluster36	-	<= 0.301	[0.302, 0.499]	[0.500, 0.610]	[0.611, 0.915]	[0.916, 0.951]	[0.952, 0.973]	[0.974, 0.974]	>= 0.975
cluster37	<= 0.370	[0.371, 0.452]	[0.453, 0.534]	[0.535, 0.611]	[0.612, 0.804]	[0.805, 0.884]	[0.885, 0.964]	>= 0.965	-
cluster38	<= 0.224	[0.225, 0.436]	[0.437, 0.542]	[0.543, 0.623]	[0.624, 0.816]	[0.817, 0.865]	[0.866, 0.947]	>= 0.948	-
cluster39	<= 0.195	[0.196, 0.311]	[0.312, 0.428]	[0.429, 0.540]	[0.541, 0.807]	[0.808, 0.921]	>= 0.922	-	-
cluster40	<= 0.331	[0.332, 0.415]	[0.416, 0.495]	[0.496, 0.599]	[0.600, 0.820]	[0.821, 0.865]	[0.866, 0.958]	[0.959, 0.998]	>= 0.999
cluster41	<= 0.342	[0.343, 0.418]	[0.419, 0.489]	[0.490, 0.598]	[0.599, 0.829]	[0.830, 0.949]	>= 0.950	-	-
cluster42	<= 0.329	[0.330, 0.421]	[0.422, 0.513]	[0.514, 0.604]	[0.605, 0.800]	[0.801, 0.889]	[0.890, 0.980]	>= 0.981	-
cluster43	<= 0.681	[0.682, 0.724]	[0.725, 0.758]	[0.759, 0.790]	[0.791, 0.870]	[0.871, 0.889]	[0.890, 0.914]	[0.915, 0.944]	>= 0.945
cluster44	<= 0.000	[0.001, 0.134]	[0.135, 0.266]	[0.267, 0.394]	[0.395, 0.706]	[0.707, 0.833]	[0.834, 0.965]	>= 0.966	-
cluster45	-	<= 0.200	[0.201, 0.372]	[0.373, 0.481]	[0.482, 0.717]	[0.718, 0.800]	[0.801, 0.932]	>= 0.933	-
cluster46	<= 0.168	[0.169, 0.247]	[0.248, 0.345]	[0.346, 0.454]	[0.455, 0.735]	[0.736, 0.838]	[0.839, 0.920]	[0.921, 0.968]	>= 0.969
cluster47	-	<= 0.116	[0.117, 0.269]	[0.270, 0.417]	[0.418, 0.747]	[0.748, 0.899]	>= 0.900	-	-
cluster48	-	<= 0.114	[0.115, 0.249]	[0.250, 0.381]	[0.382, 0.679]	[0.680, 0.810]	[0.811, 0.944]	>= 0.945	-
cluster49	<= 0.149	[0.150, 0.266]	[0.267, 0.377]	[0.378, 0.484]	[0.485, 0.729]	[0.730, 0.853]	[0.854, 0.998]	>= 0.999	-
cluster50	<= 0.247	[0.248, 0.305]	[0.306, 0.396]	[0.397, 0.490]	[0.491, 0.781]	[0.782, 0.884]	[0.885, 0.992]	>= 0.993	-
cluster51	<= 0.272	[0.273, 0.333]	[0.334, 0.374]	[0.375, 0.488]	[0.489, 0.809]	[0.810, 0.884]	[0.885, 0.990]	>= 0.991	-
cluster52	<= 0.374	[0.375, 0.458]	[0.459, 0.524]	[0.525, 0.576]	[0.577, 0.724]	[0.725, 0.777]	[0.778, 0.851]	>= 0.852	-
cluster53	<= 0.170	[0.171, 0.278]	[0.279, 0.385]	[0.386, 0.490]	[0.491, 0.720]	[0.721, 0.823]	[0.824, 0.930]	>= 0.931	-
cluster54	-	<= 0.191	[0.192, 0.420]	[0.421, 0.537]	[0.538, 0.773]	[0.774, 0.843]	[0.844, 0.944]	>= 0.945	-
cluster55	<= 0.320	[0.321, 0.395]	[0.396, 0.481]	[0.482, 0.578]	[0.579, 0.817]	[0.818, 0.921]	>= 0.922	-	-
cluster56	<= 0.127	[0.128, 0.216]	[0.217, 0.307]	[0.308, 0.400]	[0.401, 0.621]	[0.622, 0.738]	[0.739, 0.886]	>= 0.887	-
cluster57	-	<= 0.006	[0.007, 0.147]	[0.148, 0.284]	[0.285, 0.616]	[0.617, 0.759]	[0.760, 0.900]	>= 0.901	-
cluster59	<= 0.125	[0.126, 0.225]	[0.226, 0.326]	[0.327, 0.429]	[0.430, 0.714]	[0.715, 0.965]	>= 0.966	-	-
cluster60	<= 0.096	[0.097, 0.209]	[0.210, 0.323]	[0.324, 0.433]	[0.434, 0.672]	[0.673, 0.781]	[0.782, 0.894]	>= 0.895	-
cluster61	<= 0.224	[0.225, 0.329]	[0.330, 0.422]	[0.423, 0.507]	[0.508, 0.705]	[0.706, 0.788]	[0.789, 0.875]	[0.876, 0.965]	>= 0.966
cluster62	-	<= 0.085	[0.086, 0.203]	[0.204, 0.324]	[0.325, 0.611]	[0.612, 0.796]	>= 0.797	-	-
cluster63	-	-	<= 0.069	[0.070, 0.251]	[0.252, 0.627]	[0.628, 0.807]	[0.808, 0.990]	>= 0.991	-
cluster64	-	-	<= 0.138	[0.139, 0.309]	[0.310, 0.714]	[0.715, 0.944]	>= 0.945	-	-
cluster65	-	-	<= 0.308	[0.309, 0.453]	[0.454, 0.765]	[0.766, 0.830]	[0.831, 0.920]	>= 0.921	-
cluster66	<= 0.008	[0.009, 0.412]	[0.413, 0.550]	[0.551, 0.637]	[0.638, 0.824]	[0.825, 0.872]	[0.873, 0.926]	>= 0.927	-
cluster67	-	-	<= 0.135	[0.136, 0.382]	[0.383, 0.874]	>= 0.875	-	-	-
cluster68	-	<= 0.086	[0.087, 0.183]	[0.184, 0.286]	[0.287, 0.540]	[0.541, 0.696]	>= 0.697	-	-
cluster69	<= 0.114	[0.115, 0.165]	[0.166, 0.231]	[0.232, 0.313]	[0.314, 0.575]	[0.576, 0.697]	[0.698, 0.820]	[0.821, 0.928]	>= 0.929
cluster70	<= 0.123	[0.124, 0.175]	[0.176, 0.236]	[0.237, 0.302]	[0.303, 0.522]	[0.523, 0.611]	[0.612, 0.720]	[0.721, 0.840]	>= 0.841
cluster71	-	-	<= 0.188	[0.189, 0.299]	[0.300, 0.519]	[0.520, 0.602]	[0.603, 0.705]	[0.706, 0.956]	>= 0.957
cluster72	<= 0.097	[0.098, 0.136]	[0.137, 0.190]	[0.191, 0.264]	[0.265, 0.517]	[0.518, 0.700]	[0.701, 0.960]	>= 0.961	-
cluster73	-	-	-	<= 0.197	[0.198, 0.602]	[0.603, 0.798]	[0.799, 0.996]	>= 0.997	-
cluster75	-	<= 0.050	[0.051, 0.183]	[0.184, 0.312]	[0.313, 0.606]	[0.607, 0.732]	[0.733, 0.866]	[0.867, 0.998]	>= 0.999
cluster76	-	-	<= 0.077	[0.078, 0.179]	[0.180, 0.503]	[0.504, 0.792]	>= 0.793	-	-
cluster77	-	<= 0.014	[0.015, 0.111]	[0.112, 0.209]	[0.210, 0.524]	[0.525, 0.740]	>= 0.741	-	-
cluster78	-	-	<= 0.046	[0.047, 0.258]	[0.259, 0.494]	[0.495, 0.584]	[0.585, 0.996]	>= 0.997	-
cluster79	-	<= 0.113	[0.114, 0.173]	[0.174, 0.203]	[0.204, 0.289]	>= 0.290	-	-	-
cluster80	-	-	<= 0.041	[0.042, 0.184]	[0.185, 0.486]	[0.487, 0.629]	[0.630, 0.775]	[0.776, 0.919]	>= 0.920
cluster81	<= 0.095	[0.096, 0.125]	[0.126, 0.164]	[0.165, 0.214]	[0.215, 0.435]	[0.436, 0.551]	[0.552, 0.704]	[0.705, 0.902]	>= 0.903
cluster83	-	-	-	<= 0.192	[0.193, 0.665]	[0.666, 0.896]	>= 0.897	-	-
cluster84	<= 0.000	[0.001, 0.000]	[0.001, 0.001]	[0.002, 0.065]	[0.066, 0.434]	[0.435, 0.653]	[0.654, 0.857]	[0.858, 0.978]	>= 0.979
cluster85	-	-	<= 0.002	[0.003, 0.124]	[0.125, 0.509]	[0.510, 0.968]	>= 0.969	-	-
cluster86	-	-	<= 0.040	[0.041, 0.160]	[0.161, 0.360]	[0.361, 0.417]	[0.418, 0.496]	[0.497, 0.689]	>= 0.690
cluster89	-	<= 0.000	[0.001, 0.003]	[0.004, 0.090]	[0.091, 0.785]	>= 0.786	-	-	-
cluster91	<= 0.259	[0.260, 0.565]	[0.566, 0.646]	[0.647, 0.727]	[0.728, 0.923]	>= 0.924	-	-	-
cluster92	<= 0.505	[0.506, 0.580]	[0.581, 0.650]	[0.651, 0.712]	[0.713, 0.901]	[0.902, 0.974]	>= 0.975	-	-
cluster94	<= 0.658	[0.659, 0.709]	[0.710, 0.757]	[0.758, 0.800]	[0.801, 0.924]	[0.925, 0.973]	>= 0.974	-	-
cluster97	-	-	-	<= 0.151	[0.152, 0.777]	[0.778, 0.852]	[0.853, 0.925]	[0.926, 0.996]	>= 0.997
no-pfam	<= 0.006	[0.007, 0.110]	[0.111, 0.222]	[0.223, 0.353]	[0.354, 0.596]	[0.597, 0.694]	[0.695, 0.842]	[0.843, 0.966]	>= 0.967

### Sheet: AlphaMissense
	Benign					Pathogenic
	Strong(-3)	Moderate(-2)	Moderate(-1)	Supporting(-1)	Indeterminate(0)	Supporting(+1)	Moderate(+2)	Moderate(+3)	Strong(+4)
cluster2	<= 0.147	[0.148, 0.293]	[0.294, 0.435]	[0.436, 0.579]	[0.580, 0.914]	>= 0.915	-	-	-
cluster3	-	<= 0.106	[0.107, 0.389]	[0.390, 0.559]	[0.560, 0.899]	>= 0.900	-	-	-
cluster4	-	<= 0.169	[0.170, 0.348]	[0.349, 0.521]	[0.522, 0.924]	>= 0.925	-	-	-
cluster5	<= 0.188	[0.189, 0.311]	[0.312, 0.431]	[0.432, 0.548]	[0.549, 0.841]	[0.842, 0.964]	>= 0.965	-	-
cluster6	<= 0.112	[0.113, 0.258]	[0.259, 0.436]	[0.437, 0.600]	[0.601, 0.952]	[0.953, 0.972]	[0.973, 0.985]	[0.986, 0.992]	>= 0.993
cluster7	-	<= 0.288	[0.289, 0.477]	[0.478, 0.618]	[0.619, 0.910]	>= 0.911	-	-	-
cluster8	<= 0.033	[0.034, 0.205]	[0.206, 0.375]	[0.376, 0.539]	[0.540, 0.937]	>= 0.938	-	-	-
cluster10	<= 0.065	[0.066, 0.184]	[0.185, 0.395]	[0.396, 0.663]	[0.664, 0.985]	[0.986, 0.997]	[0.998, 0.999]	[1.000, 0.999]	>= 1.000
cluster11	-	-	<= 0.312	[0.313, 0.561]	[0.562, 0.977]	[0.978, 0.992]	[0.993, 0.997]	[0.998, 0.999]	>= 1.000
cluster12	<= 0.055	[0.056, 0.196]	[0.197, 0.440]	[0.441, 0.710]	[0.711, 0.990]	[0.991, 0.998]	[0.999, 0.999]	[1.000, 0.999]	>= 1.000
cluster13	-	-	-	<= 0.632	[0.633, 0.994]	[0.995, 0.997]	[0.998, 0.998]	[0.999, 0.998]	>= 0.999
cluster15	<= 0.247	[0.248, 0.455]	[0.456, 0.676]	[0.677, 0.860]	[0.861, 0.994]	[0.995, 0.998]	[0.999, 0.999]	[1.000, 0.999]	>= 1.000
cluster16	<= 0.027	[0.028, 0.132]	[0.133, 0.390]	[0.391, 0.665]	[0.666, 0.996]	[0.997, 0.999]	[1.000, 0.999]	[1.000, 0.999]	>= 1.000
cluster17	<= 0.065	[0.066, 0.223]	[0.224, 0.468]	[0.469, 0.743]	[0.744, 0.995]	[0.996, 0.999]	[1.000, 0.999]	[1.000, 0.999]	>= 1.000
cluster18	-	<= 0.003	[0.004, 0.472]	[0.473, 0.752]	[0.753, 0.989]	[0.990, 0.997]	[0.998, 0.999]	[1.000, 0.999]	>= 1.000
cluster22	<= 0.517	[0.518, 0.705]	[0.706, 0.852]	[0.853, 0.946]	[0.947, 0.997]	[0.998, 0.999]	[1.000, 0.999]	[1.000, 0.999]	>= 1.000
cluster23	<= 0.095	[0.096, 0.104]	[0.105, 0.130]	[0.131, 0.221]	[0.222, 0.640]	[0.641, 0.908]	>= 0.909	-	-
cluster24	<= 0.016	[0.017, 0.093]	[0.094, 0.140]	[0.141, 0.226]	[0.227, 0.690]	[0.691, 0.876]	>= 0.877	-	-
cluster25	-	<= 0.108	[0.109, 0.258]	[0.259, 0.408]	[0.409, 0.754]	[0.755, 0.901]	>= 0.902	-	-
cluster26	-	<= 0.076	[0.077, 0.239]	[0.240, 0.404]	[0.405, 0.785]	[0.786, 0.933]	>= 0.934	-	-
cluster27	<= 0.090	[0.091, 0.142]	[0.143, 0.209]	[0.210, 0.316]	[0.317, 0.734]	[0.735, 0.874]	[0.875, 0.993]	>= 0.994	-
cluster28	-	<= 0.112	[0.113, 0.134]	[0.135, 0.240]	[0.241, 0.692]	[0.693, 0.824]	[0.825, 0.904]	>= 0.905	-
cluster29	-	<= 0.014	[0.015, 0.162]	[0.163, 0.305]	[0.306, 0.641]	[0.642, 0.788]	[0.789, 0.936]	>= 0.937	-
cluster30	-	-	-	<= 0.151	[0.152, 0.732]	[0.733, 0.959]	>= 0.960	-	-
cluster31	-	<= 0.104	[0.105, 0.249]	[0.250, 0.389]	[0.390, 0.696]	[0.697, 0.838]	[0.839, 0.982]	>= 0.983	-
cluster32	-	-	<= 0.108	[0.109, 0.280]	[0.281, 0.659]	[0.660, 0.839]	>= 0.840	-	-
cluster33	-	<= 0.110	[0.111, 0.242]	[0.243, 0.369]	[0.370, 0.690]	[0.691, 0.821]	[0.822, 0.957]	>= 0.958	-
cluster34	-	-	<= 0.119	[0.120, 0.311]	[0.312, 0.748]	[0.749, 0.949]	>= 0.950	-	-
cluster35	-	<= 0.066	[0.067, 0.208]	[0.209, 0.347]	[0.348, 0.676]	[0.677, 0.814]	[0.815, 0.958]	>= 0.959	-
cluster36	-	<= 0.068	[0.069, 0.224]	[0.225, 0.374]	[0.375, 0.732]	[0.733, 0.888]	>= 0.889	-	-
cluster37	<= 0.136	[0.137, 0.249]	[0.250, 0.361]	[0.362, 0.470]	[0.471, 0.742]	[0.743, 0.854]	[0.855, 0.967]	>= 0.968	-
cluster38	-	<= 0.057	[0.058, 0.190]	[0.191, 0.318]	[0.319, 0.651]	[0.652, 0.783]	[0.784, 0.918]	>= 0.919	-
cluster39	<= 0.165	[0.166, 0.267]	[0.268, 0.366]	[0.367, 0.462]	[0.463, 0.717]	[0.718, 0.816]	[0.817, 0.918]	>= 0.919	-
cluster40	-	-	<= 0.052	[0.053, 0.216]	[0.217, 0.717]	>= 0.718	-	-	-
cluster41	-	<= 0.104	[0.105, 0.157]	[0.158, 0.206]	[0.207, 0.594]	[0.595, 0.742]	>= 0.743	-	-
cluster42	<= 0.051	[0.052, 0.110]	[0.111, 0.148]	[0.149, 0.206]	[0.207, 0.634]	[0.635, 0.785]	[0.786, 0.996]	>= 0.997	-
cluster43	-	<= 0.093	[0.094, 0.139]	[0.140, 0.170]	[0.171, 0.660]	[0.661, 0.901]	>= 0.902	-	-
cluster44	-	-	<= 0.093	[0.094, 0.274]	[0.275, 0.721]	[0.722, 0.904]	>= 0.905	-	-
cluster45	<= 0.031	[0.032, 0.104]	[0.105, 0.153]	[0.154, 0.230]	[0.231, 0.620]	[0.621, 0.833]	>= 0.834	-	-
cluster46	-	<= 0.042	[0.043, 0.115]	[0.116, 0.182]	[0.183, 0.561]	[0.562, 0.764]	[0.765, 0.969]	>= 0.970	-
cluster48	-	-	<= 0.042	[0.043, 0.234]	[0.235, 0.685]	[0.686, 0.882]	>= 0.883	-	-
cluster49	-	-	<= 0.040	[0.041, 0.253]	[0.254, 0.729]	[0.730, 0.926]	>= 0.927	-	-
cluster50	<= 0.013	[0.014, 0.089]	[0.090, 0.118]	[0.119, 0.177]	[0.178, 0.649]	[0.650, 0.782]	[0.783, 0.879]	[0.880, 0.988]	>= 0.989
cluster51	-	<= 0.099	[0.100, 0.225]	[0.226, 0.346]	[0.347, 0.651]	[0.652, 0.769]	[0.770, 0.895]	>= 0.896	-
cluster52	-	<= 0.098	[0.099, 0.132]	[0.133, 0.191]	[0.192, 0.558]	[0.559, 0.689]	>= 0.690	-	-
cluster53	-	-	<= 0.081	[0.082, 0.227]	[0.228, 0.587]	[0.588, 0.737]	[0.738, 0.890]	>= 0.891	-
cluster54	-	<= 0.073	[0.074, 0.110]	[0.111, 0.174]	[0.175, 0.486]	[0.487, 0.732]	[0.733, 0.902]	>= 0.903	-
cluster55	-	-	<= 0.012	[0.013, 0.192]	[0.193, 0.630]	[0.631, 0.806]	[0.807, 0.991]	>= 0.992	-
cluster56	<= 0.002	[0.003, 0.086]	[0.087, 0.123]	[0.124, 0.181]	[0.182, 0.488]	[0.489, 0.630]	[0.631, 0.806]	>= 0.807	-
cluster57	<= 0.026	[0.027, 0.084]	[0.085, 0.126]	[0.127, 0.207]	[0.208, 0.498]	[0.499, 0.799]	>= 0.800	-	-
cluster58	-	-	<= 0.019	[0.020, 0.157]	[0.158, 0.632]	[0.633, 0.845]	>= 0.846	-	-
cluster59	<= 0.087	[0.088, 0.151]	[0.152, 0.250]	[0.251, 0.339]	[0.340, 0.548]	[0.549, 0.626]	[0.627, 0.996]	>= 0.997	-
cluster60	-	-	<= 0.028	[0.029, 0.242]	[0.243, 0.705]	[0.706, 0.916]	>= 0.917	-	-
cluster61	-	<= 0.130	[0.131, 0.267]	[0.268, 0.401]	[0.402, 0.718]	[0.719, 0.856]	[0.857, 0.995]	>= 0.996	-
cluster62	<= 0.062	[0.063, 0.195]	[0.196, 0.327]	[0.328, 0.456]	[0.457, 0.763]	[0.764, 0.888]	>= 0.889	-	-
cluster63	-	<= 0.116	[0.117, 0.253]	[0.254, 0.384]	[0.385, 0.690]	[0.691, 0.827]	[0.828, 0.962]	>= 0.963	-
cluster64	-	-	<= 0.168	[0.169, 0.376]	[0.377, 0.823]	>= 0.824	-	-	-
cluster65	-	<= 0.097	[0.098, 0.257]	[0.258, 0.414]	[0.415, 0.776]	[0.777, 0.937]	>= 0.938	-	-
cluster66	-	<= 0.059	[0.060, 0.216]	[0.217, 0.369]	[0.370, 0.721]	[0.722, 0.881]	>= 0.882	-	-
cluster67	-	<= 0.116	[0.117, 0.266]	[0.267, 0.411]	[0.412, 0.748]	[0.749, 0.900]	>= 0.901	-	-
cluster68	<= 0.030	[0.031, 0.174]	[0.175, 0.316]	[0.317, 0.452]	[0.453, 0.795]	[0.796, 0.938]	>= 0.939	-	-
cluster69	-	-	<= 0.210	[0.211, 0.413]	[0.414, 0.850]	>= 0.851	-	-	-
cluster70	-	<= 0.008	[0.009, 0.188]	[0.189, 0.367]	[0.368, 0.748]	[0.749, 0.926]	>= 0.927	-	-
cluster71	<= 0.028	[0.029, 0.190]	[0.191, 0.351]	[0.352, 0.510]	[0.511, 0.856]	>= 0.857	-	-	-
cluster72	<= 0.123	[0.124, 0.255]	[0.256, 0.385]	[0.386, 0.513]	[0.514, 0.808]	[0.809, 0.935]	>= 0.936	-	-
cluster73	-	<= 0.186	[0.187, 0.443]	[0.444, 0.592]	[0.593, 0.880]	[0.881, 0.950]	>= 0.951	-	-
cluster74	<= 0.098	[0.099, 0.246]	[0.247, 0.391]	[0.392, 0.533]	[0.534, 0.856]	>= 0.857	-	-	-
cluster75	<= 0.165	[0.166, 0.273]	[0.274, 0.419]	[0.420, 0.591]	[0.592, 0.953]	[0.954, 0.987]	[0.988, 0.997]	[0.998, 0.999]	>= 1.000
cluster76	<= 0.147	[0.148, 0.281]	[0.282, 0.415]	[0.416, 0.545]	[0.546, 0.845]	[0.846, 0.976]	>= 0.977	-	-
cluster77	-	-	<= 0.100	[0.101, 0.378]	[0.379, 0.989]	>= 0.990	-	-	-
cluster78	-	<= 0.066	[0.067, 0.246]	[0.247, 0.418]	[0.419, 0.837]	>= 0.838	-	-	-
cluster79	<= 0.128	[0.129, 0.259]	[0.260, 0.389]	[0.390, 0.516]	[0.517, 0.830]	[0.831, 0.958]	>= 0.959	-	-
cluster81	<= 0.029	[0.030, 0.116]	[0.117, 0.307]	[0.308, 0.556]	[0.557, 0.963]	[0.964, 0.991]	[0.992, 0.998]	[0.999, 0.999]	>= 1.000
cluster82	<= 0.057	[0.058, 0.221]	[0.222, 0.384]	[0.385, 0.540]	[0.541, 0.908]	>= 0.909	-	-	-
cluster83	<= 0.080	[0.081, 0.212]	[0.213, 0.395]	[0.396, 0.607]	[0.608, 0.945]	[0.946, 0.978]	[0.979, 0.992]	[0.993, 0.997]	>= 0.998
cluster84	<= 0.043	[0.044, 0.074]	[0.075, 0.093]	[0.094, 0.130]	[0.131, 0.516]	[0.517, 0.789]	>= 0.790	-	-
cluster85	<= 0.004	[0.005, 0.079]	[0.080, 0.113]	[0.114, 0.182]	[0.183, 0.499]	[0.500, 0.622]	[0.623, 0.891]	>= 0.892	-
cluster86	<= 0.070	[0.071, 0.073]	[0.074, 0.082]	[0.083, 0.104]	[0.105, 0.539]	[0.540, 0.690]	>= 0.691	-	-
cluster87	<= 0.045	[0.046, 0.131]	[0.132, 0.210]	[0.211, 0.275]	[0.276, 0.579]	[0.580, 0.648]	[0.649, 0.718]	[0.719, 0.791]	>= 0.792
cluster88	<= 0.073	[0.074, 0.082]	[0.083, 0.107]	[0.108, 0.156]	[0.157, 0.492]	[0.493, 0.602]	[0.603, 0.854]	>= 0.855	-
cluster89	<= 0.121	[0.122, 0.168]	[0.169, 0.211]	[0.212, 0.307]	[0.308, 0.474]	[0.475, 0.535]	[0.536, 0.724]	>= 0.725	-
no-pfam	<= 0.068	[0.069, 0.097]	[0.098, 0.136]	[0.137, 0.230]	[0.231, 0.591]	[0.592, 0.712]	[0.713, 0.835]	[0.836, 0.976]	>= 0.977

### Sheet: MutPred2
	Benign	Benign	Benign	Benign	Indeterminate	Pathogenic	Pathogenic	Pathogenic	Pathogenic
	Strong(-3)	Moderate(-2)	Moderate(-1)	Supporting(-1)	Indeterminate(0)	Supporting(+1)	Moderate(+2)	Moderate(+3)	Strong(+4)
cluster2	-	-	<= 0.361	[0.362, 0.687]	[0.688, 0.913]	[0.914, 0.946]	[0.947, 0.985]	[0.986, 0.990]	>= 0.991
cluster3	<= 0.182	[0.183, 0.400]	[0.401, 0.567]	[0.568, 0.696]	[0.697, 0.897]	[0.898, 0.947]	[0.948, 0.979]	[0.980, 0.987]	>= 0.988
cluster4	-	-	<= 0.059	[0.060, 0.313]	[0.314, 0.926]	>= 0.927	-	-	-
cluster5	-	-	-	<= 0.752	[0.753, 0.893]	>= 0.894	-	-	-
cluster6	-	-	<= 0.044	[0.045, 0.607]	[0.608, 0.978]	>= 0.979	-	-	-
cluster7	<= 0.383	[0.384, 0.478]	[0.479, 0.570]	[0.571, 0.658]	[0.659, 0.875]	[0.876, 0.968]	>= 0.969	-	-
cluster8	<= 0.327	[0.328, 0.437]	[0.438, 0.545]	[0.546, 0.652]	[0.653, 0.888]	[0.889, 0.992]	>= 0.993	-	-
cluster9	<= 0.205	[0.206, 0.441]	[0.442, 0.575]	[0.576, 0.667]	[0.668, 0.850]	[0.851, 0.935]	>= 0.936	-	-
cluster10	-	-	<= 0.238	[0.239, 0.496]	[0.497, 0.912]	>= 0.913	-	-	-
cluster11	-	-	-	<= 0.530	[0.531, 0.870]	[0.871, 0.983]	>= 0.984	-	-
cluster12	-	-	<= 0.309	[0.310, 0.480]	[0.481, 0.895]	[0.896, 0.922]	[0.923, 0.941]	[0.942, 0.954]	>= 0.955
cluster13	-	-	-	<= 0.583	[0.584, 0.864]	[0.865, 0.962]	>= 0.963	-	-
cluster14	-	<= 0.733	[0.734, 0.782]	[0.783, 0.803]	[0.804, 0.862]	[0.863, 0.884]	[0.885, 0.924]	>= 0.925	-
cluster17	<= 0.297	[0.298, 0.460]	[0.461, 0.599]	[0.600, 0.718]	[0.719, 0.904]	[0.905, 0.948]	[0.949, 0.975]	[0.976, 0.987]	>= 0.988
cluster18	<= 0.352	[0.353, 0.404]	[0.405, 0.630]	[0.631, 0.680]	[0.681, 0.908]	[0.909, 0.975]	>= 0.976	-	-
cluster19	-	-	<= 0.585	[0.586, 0.680]	[0.681, 0.940]	[0.941, 0.956]	[0.957, 0.967]	[0.968, 0.975]	>= 0.976
cluster20	-	<= 0.059	[0.060, 0.399]	[0.400, 0.624]	[0.625, 0.925]	[0.926, 0.964]	>= 0.965	-	-
cluster21	<= 0.287	[0.288, 0.429]	[0.430, 0.575]	[0.576, 0.713]	[0.714, 0.993]	>= 0.994	-	-	-
cluster22	<= 0.398	[0.399, 0.515]	[0.516, 0.634]	[0.635, 0.747]	[0.748, 0.958]	[0.959, 0.987]	[0.988, 0.990]	[0.991, 0.993]	>= 0.994
cluster26	-	-	<= 0.344	[0.345, 0.608]	[0.609, 0.848]	[0.849, 0.916]	>= 0.917	-	-
cluster27	<= 0.159	[0.160, 0.375]	[0.376, 0.480]	[0.481, 0.564]	[0.565, 0.825]	[0.826, 0.902]	>= 0.903	-	-
cluster28	-	<= 0.317	[0.318, 0.498]	[0.499, 0.598]	[0.599, 0.802]	[0.803, 0.872]	[0.873, 0.989]	>= 0.990	-
cluster30	-	<= 0.025	[0.026, 0.409]	[0.410, 0.572]	[0.573, 0.816]	[0.817, 0.887]	>= 0.888	-	-
cluster31	<= 0.123	[0.124, 0.264]	[0.265, 0.409]	[0.410, 0.542]	[0.543, 0.797]	[0.798, 0.864]	[0.865, 0.911]	[0.912, 0.944]	>= 0.945
cluster32	<= 0.234	[0.235, 0.338]	[0.339, 0.442]	[0.443, 0.544]	[0.545, 0.772]	[0.773, 0.871]	[0.872, 0.974]	>= 0.975	-
cluster33	-	<= 0.275	[0.276, 0.439]	[0.440, 0.547]	[0.548, 0.774]	[0.775, 0.863]	>= 0.864	-	-
cluster34	<= 0.173	[0.174, 0.251]	[0.252, 0.348]	[0.349, 0.459]	[0.460, 0.783]	[0.784, 0.930]	>= 0.931	-	-
cluster35	<= 0.057	[0.058, 0.200]	[0.201, 0.340]	[0.341, 0.478]	[0.479, 0.794]	[0.795, 0.933]	>= 0.934	-	-
cluster36	-	<= 0.139	[0.140, 0.334]	[0.335, 0.442]	[0.443, 0.713]	[0.714, 0.822]	>= 0.823	-	-
cluster37	-	<= 0.109	[0.110, 0.383]	[0.384, 0.508]	[0.509, 0.769]	[0.770, 0.871]	>= 0.872	-	-
cluster38	-	-	<= 0.097	[0.098, 0.450]	[0.451, 0.807]	[0.808, 0.920]	>= 0.921	-	-
cluster39	-	-	<= 0.345	[0.346, 0.512]	[0.513, 0.812]	[0.813, 0.918]	>= 0.919	-	-
cluster40	<= 0.034	[0.035, 0.180]	[0.181, 0.326]	[0.327, 0.469]	[0.470, 0.771]	[0.772, 0.913]	>= 0.914	-	-
cluster41	<= 0.080	[0.081, 0.192]	[0.193, 0.325]	[0.326, 0.464]	[0.465, 0.783]	[0.784, 0.888]	[0.889, 0.969]	[0.970, 0.984]	>= 0.985
cluster43	-	<= 0.025	[0.026, 0.335]	[0.336, 0.609]	[0.610, 0.841]	[0.842, 0.879]	[0.880, 0.920]	>= 0.921	-
cluster44	<= 0.263	[0.264, 0.381]	[0.382, 0.503]	[0.504, 0.623]	[0.624, 0.854]	[0.855, 0.917]	[0.918, 0.959]	[0.960, 0.983]	>= 0.984
cluster45	<= 0.229	[0.230, 0.320]	[0.321, 0.508]	[0.509, 0.585]	[0.586, 0.998]	>= 0.999	-	-	-
cluster46	<= 0.346	[0.347, 0.414]	[0.415, 0.494]	[0.495, 0.587]	[0.588, 0.839]	>= 0.840	-	-	-
cluster47	<= 0.221	[0.222, 0.344]	[0.345, 0.467]	[0.468, 0.583]	[0.584, 0.861]	[0.862, 0.978]	>= 0.979	-	-
cluster48	<= 0.238	[0.239, 0.398]	[0.399, 0.467]	[0.468, 0.615]	[0.616, 0.863]	[0.864, 0.996]	>= 0.997	-	-
cluster49	-	<= 0.328	[0.329, 0.473]	[0.474, 0.580]	[0.581, 0.796]	[0.797, 0.898]	>= 0.899	-	-
cluster50	-	-	<= 0.322	[0.323, 0.538]	[0.539, 0.991]	>= 0.992	-	-	-
cluster51	<= 0.056	[0.057, 0.294]	[0.295, 0.399]	[0.400, 0.578]	[0.579, 0.876]	[0.877, 0.912]	[0.913, 0.984]	[0.985, 0.989]	>= 0.990
cluster53	<= 0.172	[0.173, 0.279]	[0.280, 0.373]	[0.374, 0.482]	[0.483, 0.904]	[0.905, 0.959]	>= 0.960	-	-
cluster54	<= 0.087	[0.088, 0.361]	[0.362, 0.483]	[0.484, 0.574]	[0.575, 0.789]	[0.790, 0.852]	[0.853, 0.951]	>= 0.952	-
cluster55	-	<= 0.189	[0.190, 0.360]	[0.361, 0.472]	[0.473, 0.712]	[0.713, 0.801]	[0.802, 0.956]	>= 0.957	-
cluster56	<= 0.290	[0.291, 0.353]	[0.354, 0.425]	[0.426, 0.505]	[0.506, 0.737]	[0.738, 0.848]	[0.849, 0.950]	>= 0.951	-
cluster57	-	<= 0.068	[0.069, 0.299]	[0.300, 0.432]	[0.433, 0.699]	[0.700, 0.818]	>= 0.819	-	-
cluster58	<= 0.084	[0.085, 0.206]	[0.207, 0.327]	[0.328, 0.446]	[0.447, 0.713]	[0.714, 0.831]	[0.832, 0.951]	>= 0.952	-
cluster59	<= 0.391	[0.392, 0.445]	[0.446, 0.501]	[0.502, 0.552]	[0.553, 0.799]	[0.800, 0.912]	>= 0.913	-	-
cluster60	-	<= 0.087	[0.088, 0.242]	[0.243, 0.393]	[0.394, 0.752]	[0.753, 0.889]	>= 0.890	-	-
cluster61	<= 0.030	[0.031, 0.299]	[0.300, 0.438]	[0.439, 0.536]	[0.537, 0.755]	[0.756, 0.855]	>= 0.856	-	-
cluster62	<= 0.027	[0.028, 0.171]	[0.172, 0.320]	[0.321, 0.466]	[0.467, 0.782]	[0.783, 0.923]	>= 0.924	-	-
cluster63	-	<= 0.139	[0.140, 0.284]	[0.285, 0.425]	[0.426, 0.731]	[0.732, 0.870]	>= 0.871	-	-
cluster64	-	<= 0.084	[0.085, 0.271]	[0.272, 0.394]	[0.395, 0.696]	[0.697, 0.840]	>= 0.841	-	-
cluster65	-	<= 0.119	[0.120, 0.336]	[0.337, 0.460]	[0.461, 0.729]	[0.730, 0.838]	>= 0.839	-	-
cluster66	-	<= 0.035	[0.036, 0.205]	[0.206, 0.370]	[0.371, 0.765]	[0.766, 0.921]	>= 0.922	-	-
cluster67	<= 0.061	[0.062, 0.106]	[0.107, 0.178]	[0.179, 0.270]	[0.271, 0.685]	[0.686, 0.842]	[0.843, 0.982]	>= 0.983	-
cluster68	-	<= 0.068	[0.069, 0.213]	[0.214, 0.357]	[0.358, 0.670]	[0.671, 0.813]	[0.814, 0.959]	>= 0.960	-
cluster69	<= 0.039	[0.040, 0.160]	[0.161, 0.280]	[0.281, 0.398]	[0.399, 0.664]	[0.665, 0.781]	[0.782, 0.900]	>= 0.901	-
cluster71	-	<= 0.043	[0.044, 0.216]	[0.217, 0.387]	[0.388, 0.747]	[0.748, 0.919]	>= 0.920	-	-
cluster72	-	<= 0.043	[0.044, 0.197]	[0.198, 0.351]	[0.352, 0.680]	[0.681, 0.836]	[0.837, 0.991]	>= 0.992	-
cluster73	-	<= 0.077	[0.078, 0.272]	[0.273, 0.425]	[0.426, 0.750]	[0.751, 0.865]	[0.866, 0.902]	>= 0.903	-
cluster74	<= 0.105	[0.106, 0.337]	[0.338, 0.447]	[0.448, 0.531]	[0.532, 0.755]	[0.756, 0.817]	[0.818, 0.916]	>= 0.917	-
cluster75	-	-	<= 0.261	[0.262, 0.302]	[0.303, 0.564]	>= 0.565	-	-	-
cluster76	-	-	<= 0.109	[0.110, 0.261]	[0.262, 0.586]	[0.587, 0.737]	[0.738, 0.888]	>= 0.889	-
cluster77	-	<= 0.172	[0.173, 0.225]	[0.226, 0.262]	[0.263, 0.516]	>= 0.517	-	-	-
cluster78	-	<= 0.099	[0.100, 0.213]	[0.214, 0.326]	[0.327, 0.658]	[0.659, 0.769]	[0.770, 0.888]	>= 0.889	-
cluster79	<= 0.051	[0.052, 0.106]	[0.107, 0.180]	[0.181, 0.268]	[0.269, 0.537]	[0.538, 0.639]	[0.640, 0.743]	[0.744, 0.830]	>= 0.831
cluster80	-	-	<= 0.123	[0.124, 0.297]	[0.298, 0.670]	[0.671, 0.845]	>= 0.846	-	-
cluster81	<= 0.006	[0.007, 0.116]	[0.117, 0.273]	[0.274, 0.415]	[0.416, 0.705]	[0.706, 0.789]	[0.790, 0.864]	[0.865, 0.922]	>= 0.923
cluster82	-	<= 0.051	[0.052, 0.193]	[0.194, 0.334]	[0.335, 0.648]	[0.649, 0.786]	[0.787, 0.927]	>= 0.928	-
cluster83	-	<= 0.008	[0.009, 0.161]	[0.162, 0.315]	[0.316, 0.652]	[0.653, 0.801]	[0.802, 0.958]	>= 0.959	-
cluster84	-	-	<= 0.148	[0.149, 0.306]	[0.307, 0.702]	[0.703, 0.850]	>= 0.851	-	-
cluster85	-	-	<= 0.132	[0.133, 0.311]	[0.312, 0.715]	[0.716, 0.891]	>= 0.892	-	-
cluster86	<= 0.400	[0.401, 0.469]	[0.470, 0.537]	[0.538, 0.604]	[0.605, 0.797]	[0.798, 0.850]	[0.851, 0.914]	[0.915, 0.981]	>= 0.982
cluster87	-	<= 0.386	[0.387, 0.527]	[0.528, 0.597]	[0.598, 0.724]	[0.725, 0.754]	[0.755, 0.782]	[0.783, 0.812]	>= 0.813
cluster88	-	-	<= 0.185	[0.186, 0.237]	[0.238, 0.564]	[0.565, 0.815]	>= 0.816	-	-
cluster89	-	-	<= 0.100	[0.101, 0.274]	[0.275, 0.567]	[0.568, 0.720]	>= 0.721	-	-
cluster91	-	-	-	<= 0.002	[0.003, 0.785]	>= 0.786	-	-	-
cluster92	<= 0.367	[0.368, 0.415]	[0.416, 0.462]	[0.463, 0.504]	[0.505, 0.687]	[0.688, 0.739]	[0.740, 0.793]	[0.794, 0.847]	>= 0.848
cluster93	-	-	-	<= 0.221	[0.222, 0.570]	[0.571, 0.680]	[0.681, 0.936]	>= 0.937	-
cluster94	-	-	-	<= 0.124	[0.125, 0.501]	[0.502, 0.674]	[0.675, 0.856]	>= 0.857	-
cluster96	-	-	-	<= 0.189	[0.190, 0.309]	>= 0.310	-	-	-
cluster97	<= 0.327	[0.328, 0.373]	[0.374, 0.414]	[0.415, 0.454]	[0.455, 0.616]	[0.617, 0.653]	[0.654, 0.698]	[0.699, 0.743]	>= 0.744
cluster98	<= 0.000	[0.001, 0.001]	[0.002, 0.004]	[0.005, 0.033]	[0.034, 0.358]	[0.359, 0.552]	[0.553, 0.793]	[0.794, 0.981]	>= 0.982
cluster100	<= 0.690	[0.691, 0.749]	[0.750, 0.808]	[0.809, 0.867]	[0.868, 0.987]	>= 0.988	-	-	-
cluster101	<= 0.531	[0.532, 0.653]	[0.654, 0.750]	[0.751, 0.824]	[0.825, 0.944]	[0.945, 0.978]	[0.979, 0.990]	[0.991, 0.993]	>= 0.994
no-pfam	<= 0.046	[0.047, 0.158]	[0.159, 0.269]	[0.270, 0.380]	[0.381, 0.607]	[0.608, 0.716]	[0.717, 0.827]	[0.828, 0.938]	>= 0.939
