## Supplementary Table 7 for "Gene- and domain-aware calibration increases the clinical utility of variant effect predictors"

### Sheet: REVEL_interval_lr_win_counts
	domain_aggregation	genome-wide	winner
cluster1	4	0	domain_aggregation
cluster2	4	1	domain_aggregation
cluster6	5	1	domain_aggregation
cluster10	5	0	domain_aggregation
cluster11	5	1	domain_aggregation
cluster12	6	2	domain_aggregation
cluster13	6	2	domain_aggregation
cluster14	6	0	domain_aggregation
cluster16	5	1	domain_aggregation
cluster17	6	1	domain_aggregation
cluster18	6	0	domain_aggregation
cluster19	5	1	domain_aggregation
cluster22	6	2	domain_aggregation
cluster23	4	1	domain_aggregation
cluster24	6	0	domain_aggregation
cluster26	3	3	tie
cluster27	6	0	domain_aggregation
cluster28	5	2	domain_aggregation
cluster29	4	1	domain_aggregation
cluster30	5	0	domain_aggregation
cluster31	4	2	domain_aggregation
cluster32	3	2	domain_aggregation
cluster33	4	3	domain_aggregation
cluster34	5	0	domain_aggregation
cluster35	5	0	domain_aggregation
cluster36	5	2	domain_aggregation
cluster37	7	0	domain_aggregation
cluster38	6	2	domain_aggregation
cluster39	3	3	tie
cluster40	7	1	domain_aggregation
cluster41	6	1	domain_aggregation
cluster42	7	0	domain_aggregation
cluster43	7	1	domain_aggregation
cluster44	4	2	domain_aggregation
cluster45	4	3	domain_aggregation
cluster46	5	3	domain_aggregation
cluster47	4	1	domain_aggregation
cluster48	2	4	genome-wide
cluster49	4	3	domain_aggregation
cluster50	6	0	domain_aggregation
cluster51	3	2	domain_aggregation
cluster52	5	2	domain_aggregation
cluster53	6	2	domain_aggregation
cluster54	6	1	domain_aggregation
cluster55	4	3	domain_aggregation
cluster56	6	2	domain_aggregation
cluster57	2	3	genome-wide
cluster59	2	4	genome-wide
cluster60	6	2	domain_aggregation
cluster61	5	3	domain_aggregation
cluster62	3	3	tie
cluster63	2	2	tie
cluster64	1	3	genome-wide
cluster65	2	4	genome-wide
cluster66	5	2	domain_aggregation
cluster67	2	2	tie
cluster68	4	1	domain_aggregation
cluster69	6	2	domain_aggregation
cluster70	5	3	domain_aggregation
cluster71	3	4	genome-wide
cluster72	4	2	domain_aggregation
cluster73	2	1	domain_aggregation
cluster75	5	2	domain_aggregation
cluster76	4	1	domain_aggregation
cluster77	2	4	genome-wide
cluster78	3	3	tie
cluster79	3	3	tie
cluster80	2	2	tie
cluster81	2	6	genome-wide
cluster83	1	2	genome-wide
cluster84	4	1	domain_aggregation
cluster85	2	2	tie
cluster86	6	0	domain_aggregation
cluster89	1	2	genome-wide
cluster91	5	0	domain_aggregation
cluster92	6	1	domain_aggregation
cluster94	6	1	domain_aggregation
cluster97	1	3	genome-wide

### Sheet: AM_interval_lr_win_counts
	domain_aggregation	genome-wide	winner
cluster2	3	2	domain_aggregation
cluster3	3	1	domain_aggregation
cluster4	2	2	tie
cluster5	4	2	domain_aggregation
cluster6	4	3	domain_aggregation
cluster7	4	0	domain_aggregation
cluster8	2	2	tie
cluster10	7	0	domain_aggregation
cluster11	3	3	tie
cluster12	5	1	domain_aggregation
cluster13	4	3	domain_aggregation
cluster15	6	1	domain_aggregation
cluster16	4	1	domain_aggregation
cluster17	4	1	domain_aggregation
cluster18	5	0	domain_aggregation
cluster22	6	0	domain_aggregation
cluster23	5	2	domain_aggregation
cluster24	4	2	domain_aggregation
cluster25	3	2	domain_aggregation
cluster26	3	4	genome-wide
cluster27	5	2	domain_aggregation
cluster28	4	3	domain_aggregation
cluster29	3	4	genome-wide
cluster30	3	0	domain_aggregation
cluster31	4	2	domain_aggregation
cluster32	3	3	tie
cluster33	2	5	genome-wide
cluster34	3	2	domain_aggregation
cluster35	4	2	domain_aggregation
cluster36	3	3	tie
cluster37	6	1	domain_aggregation
cluster38	3	4	genome-wide
cluster39	5	3	domain_aggregation
cluster40	1	2	genome-wide
cluster41	4	2	domain_aggregation
cluster42	4	2	domain_aggregation
cluster43	3	2	domain_aggregation
cluster44	3	1	domain_aggregation
cluster45	4	2	domain_aggregation
cluster46	3	3	tie
cluster48	2	2	tie
cluster49	2	1	domain_aggregation
cluster50	5	2	domain_aggregation
cluster51	3	3	tie
cluster52	4	2	domain_aggregation
cluster53	3	2	domain_aggregation
cluster54	6	0	domain_aggregation
cluster55	2	2	tie
cluster56	5	1	domain_aggregation
cluster57	5	0	domain_aggregation
cluster58	1	3	genome-wide
cluster59	4	4	tie
cluster60	1	2	genome-wide
cluster61	3	4	genome-wide
cluster62	3	3	tie
cluster63	4	3	domain_aggregation
cluster64	0	4	genome-wide
cluster65	4	1	domain_aggregation
cluster66	2	4	genome-wide
cluster67	4	1	domain_aggregation
cluster68	2	4	genome-wide
cluster69	3	1	domain_aggregation
cluster70	3	2	domain_aggregation
cluster71	2	2	tie
cluster72	4	2	domain_aggregation
cluster73	4	2	domain_aggregation
cluster74	5	1	domain_aggregation
cluster75	6	2	domain_aggregation
cluster76	6	0	domain_aggregation
cluster77	2	1	domain_aggregation
cluster78	3	2	domain_aggregation
cluster79	5	1	domain_aggregation
cluster81	5	1	domain_aggregation
cluster82	3	1	domain_aggregation
cluster83	7	1	domain_aggregation
cluster84	4	1	domain_aggregation
cluster85	5	1	domain_aggregation
cluster86	3	3	tie
cluster87	2	5	genome-wide
cluster88	6	1	domain_aggregation
cluster89	5	2	domain_aggregation

### Sheet: MP2_interval_lr_win_counts
	domain_aggregation	genome-wide	winner
cluster2	3	1	domain_aggregation
cluster3	5	1	domain_aggregation
cluster4	2	0	domain_aggregation
cluster5	2	0	domain_aggregation
cluster6	2	1	domain_aggregation
cluster7	6	0	domain_aggregation
cluster8	4	1	domain_aggregation
cluster9	6	1	domain_aggregation
cluster10	2	1	domain_aggregation
cluster11	2	2	tie
cluster12	4	2	domain_aggregation
cluster13	2	3	genome-wide
cluster14	5	2	domain_aggregation
cluster17	5	2	domain_aggregation
cluster18	5	0	domain_aggregation
cluster19	4	2	domain_aggregation
cluster20	3	1	domain_aggregation
cluster21	1	1	tie
cluster22	4	0	domain_aggregation
cluster26	3	1	domain_aggregation
cluster27	6	1	domain_aggregation
cluster28	3	3	tie
cluster30	4	3	domain_aggregation
cluster31	7	1	domain_aggregation
cluster32	4	3	domain_aggregation
cluster33	3	3	tie
cluster34	6	0	domain_aggregation
cluster35	5	2	domain_aggregation
cluster36	2	4	genome-wide
cluster37	3	3	tie
cluster38	3	1	domain_aggregation
cluster39	4	0	domain_aggregation
cluster40	4	2	domain_aggregation
cluster41	3	2	domain_aggregation
cluster43	6	0	domain_aggregation
cluster44	6	2	domain_aggregation
cluster45	3	0	domain_aggregation
cluster46	3	1	domain_aggregation
cluster47	2	1	domain_aggregation
cluster48	4	0	domain_aggregation
cluster49	5	0	domain_aggregation
cluster50	2	1	domain_aggregation
cluster51	5	2	domain_aggregation
cluster53	6	0	domain_aggregation
cluster54	7	0	domain_aggregation
cluster55	3	4	genome-wide
cluster56	2	5	genome-wide
cluster57	4	2	domain_aggregation
cluster58	5	3	domain_aggregation
cluster59	2	3	genome-wide
cluster60	3	2	domain_aggregation
cluster61	3	3	tie
cluster62	4	1	domain_aggregation
cluster63	4	1	domain_aggregation
cluster64	3	2	domain_aggregation
cluster65	5	1	domain_aggregation
cluster66	4	0	domain_aggregation
cluster67	4	2	domain_aggregation
cluster68	3	2	domain_aggregation
cluster69	6	0	domain_aggregation
cluster71	3	2	domain_aggregation
cluster72	5	0	domain_aggregation
cluster73	5	1	domain_aggregation
cluster74	5	2	domain_aggregation
cluster75	1	5	genome-wide
cluster76	3	2	domain_aggregation
cluster77	2	4	genome-wide
cluster78	4	2	domain_aggregation
cluster79	2	2	tie
cluster80	2	2	tie
cluster81	6	1	domain_aggregation
cluster82	3	3	tie
cluster83	2	2	tie
cluster84	2	2	tie
cluster85	1	3	genome-wide
cluster86	4	3	domain_aggregation
cluster87	2	3	genome-wide
cluster88	2	3	genome-wide
cluster89	4	1	domain_aggregation
cluster91	1	1	tie
cluster92	4	4	tie
cluster93	4	0	domain_aggregation
cluster94	4	0	domain_aggregation
cluster96	2	1	domain_aggregation
cluster97	5	3	domain_aggregation
cluster98	3	1	domain_aggregation
cluster100	3	0	domain_aggregation
cluster101	6	0	domain_aggregation
