## Supplementary Table 9 for "Gene- and domain-aware calibration increases the clinical utility of variant effect predictors"

### Sheet: REVEL_adjusted_interval_lr_win
	gene-specific	acmgscaler	winner
ABCA12	5	3	gene-specific
ABCC6	3	4	acmgscaler
ABCD1	5	2	gene-specific
ANKRD11	4	2	gene-specific
AR	5	3	gene-specific
ARID1A	4	3	gene-specific
ATP7A	4	3	gene-specific
ATRX	5	3	gene-specific
BICD2	4	3	gene-specific
BMPR2	3	2	gene-specific
BRCA1	3	3	tie
BRCA2	6	0	gene-specific
CACNA1A	3	4	acmgscaler
CACNA1C	1	4	acmgscaler
CACNA1E	5	3	gene-specific
CDH23	2	5	acmgscaler
CDK13	4	2	gene-specific
CHD2	3	3	tie
CHD4	3	3	tie
CHD7	6	1	gene-specific
CNGA3	1	2	acmgscaler
COL11A1	3	4	acmgscaler
COL1A1	7	1	gene-specific
COL2A1	6	2	gene-specific
COL4A1	3	2	gene-specific
COL4A3	2	2	tie
COL4A4	6	2	gene-specific
COL4A5	7	1	gene-specific
COL5A1	5	1	gene-specific
COL6A2	1	3	acmgscaler
CPS1	1	4	acmgscaler
CREBBP	4	4	tie
CYBB	3	1	gene-specific
DNAH5	2	3	acmgscaler
DYNC1H1	3	3	tie
DYNC2H1	3	2	gene-specific
DYSF	3	5	acmgscaler
EDA	4	1	gene-specific
EHMT1	4	3	gene-specific
ENG	1	6	acmgscaler
EP300	4	3	gene-specific
F8	5	3	gene-specific
F9	3	2	gene-specific
FANCA	3	4	acmgscaler
FBN1	3	4	acmgscaler
FBN2	5	2	gene-specific
FBXO11	1	4	acmgscaler
FGFR3	2	4	acmgscaler
FLNA	3	0	gene-specific
FLNB	5	1	gene-specific
FOXG1	5	2	gene-specific
GABRB2	3	2	gene-specific
GRIN2A	1	4	acmgscaler
HUWE1	2	3	acmgscaler
IDS	2	4	acmgscaler
INF2	3	3	tie
JAG1	3	1	gene-specific
KCNB1	6	1	gene-specific
KCNQ2	3	4	acmgscaler
KCNT1	0	4	acmgscaler
KDM5C	4	2	gene-specific
KIF1A	4	4	tie
KMT2A	4	1	gene-specific
L1CAM	4	3	gene-specific
MECP2	1	4	acmgscaler
MED12	1	5	acmgscaler
MED13L	4	2	gene-specific
MSH2	6	1	gene-specific
MSH6	3	4	acmgscaler
MTOR	4	2	gene-specific
MYH9	5	1	gene-specific
MYO7A	4	4	tie
NF1	4	4	tie
NOTCH3	5	2	gene-specific
NPHS1	3	4	acmgscaler
OPA1	1	6	acmgscaler
OTOF	3	3	tie
PCDH19	5	1	gene-specific
PHEX	5	2	gene-specific
PKD1	4	3	gene-specific
PKHD1	4	4	tie
POLG	5	2	gene-specific
PTCH1	3	2	gene-specific
RET	5	2	gene-specific
SACS	6	1	gene-specific
SATB2	3	2	gene-specific
SCN2A	4	4	tie
SERPING1	2	5	acmgscaler
SLC6A1	4	2	gene-specific
SLC6A8	2	3	acmgscaler
SMARCA2	4	3	gene-specific
SOS1	2	3	acmgscaler
STXBP1	4	2	gene-specific
TCF4	3	2	gene-specific
TP53	5	3	gene-specific
TRIO	2	3	acmgscaler
TSC2	3	2	gene-specific
USH2A	3	5	acmgscaler
USP9X	2	3	acmgscaler
VWF	3	3	tie
WFS1	3	3	tie

### Sheet: AM_adjusted_interval_lr_win
	gene-specific	acmgscaler	winner
ABCC6	3	2	gene-specific
ABCD1	5	2	gene-specific
ANKRD11	3	2	gene-specific
ARID1A	4	0	gene-specific
ATM	5	1	gene-specific
ATP7A	4	2	gene-specific
AVPR2	2	3	acmgscaler
BICD2	5	1	gene-specific
BMPR2	4	1	gene-specific
BRAF	4	1	gene-specific
BRCA1	6	1	gene-specific
BRCA2	5	3	gene-specific
CACNA1A	6	1	gene-specific
CACNA1E	3	1	gene-specific
CDH23	5	2	gene-specific
CDKL5	4	2	gene-specific
CHD2	3	2	gene-specific
CHD4	3	1	gene-specific
CHD7	5	3	gene-specific
COL1A1	4	3	gene-specific
COL2A1	3	4	acmgscaler
COL3A1	1	6	acmgscaler
COL4A1	5	1	gene-specific
COL4A3	3	4	acmgscaler
COL4A4	2	5	acmgscaler
COL5A1	6	0	gene-specific
COL6A1	4	1	gene-specific
COL6A2	5	0	gene-specific
COL6A3	5	1	gene-specific
COL7A1	4	3	gene-specific
CPS1	2	5	acmgscaler
CREBBP	6	1	gene-specific
CSF1R	3	1	gene-specific
CYBB	4	1	gene-specific
DNM1	3	1	gene-specific
DYNC1H1	4	2	gene-specific
DYNC2H1	1	3	acmgscaler
EHMT1	3	3	tie
ENG	4	1	gene-specific
F8	4	4	tie
FANCA	2	1	gene-specific
FBN1	5	3	gene-specific
FBN2	4	3	gene-specific
FBXO11	4	1	gene-specific
FLNA	4	0	gene-specific
FLNB	4	0	gene-specific
FOXG1	3	2	gene-specific
GABRB2	3	1	gene-specific
GRIN1	1	2	acmgscaler
GRIN2A	5	0	gene-specific
GRIN2B	5	3	gene-specific
HUWE1	4	2	gene-specific
IDS	5	3	gene-specific
IL2RG	3	3	tie
INF2	4	3	gene-specific
JAG1	2	3	acmgscaler
KCNB1	2	2	tie
L1CAM	5	1	gene-specific
MED13L	4	0	gene-specific
MLH1	5	1	gene-specific
MSH2	4	2	gene-specific
MSH6	3	3	tie
MTM1	3	2	gene-specific
MTOR	5	2	gene-specific
MYH7	2	2	tie
MYH9	4	2	gene-specific
MYO15A	3	2	gene-specific
MYO7A	5	3	gene-specific
NF1	4	1	gene-specific
NIPBL	5	1	gene-specific
NOTCH3	2	4	acmgscaler
NPHS1	2	3	acmgscaler
OTOF	0	3	acmgscaler
PCDH19	4	3	gene-specific
PHEX	3	3	tie
PKD1	5	1	gene-specific
PKHD1	4	4	tie
PTCH1	5	3	gene-specific
RET	0	5	acmgscaler
SATB2	1	3	acmgscaler
SCN1A	5	3	gene-specific
SCN2A	5	3	gene-specific
SCN5A	1	3	acmgscaler
SCN8A	2	4	acmgscaler
SLC6A1	3	3	tie
SLC6A8	5	0	gene-specific
SMARCA2	6	2	gene-specific
SOS1	3	1	gene-specific
SOX9	1	1	tie
STXBP1	2	1	gene-specific
SYNGAP1	4	1	gene-specific
TP53	5	2	gene-specific
TRIO	2	2	tie
TSC2	5	0	gene-specific
USH2A	5	3	gene-specific
USP9X	3	2	gene-specific
ZBTB20	0	3	acmgscaler
ZEB2	0	4	acmgscaler

### Sheet: MP2_adjusted_interval_lr_win
	gene-specific	acmgscaler	winner
ABCA12	3	3	tie
ABCD1	3	4	acmgscaler
ANKRD11	6	0	gene-specific
AR	2	4	acmgscaler
ARID1A	4	2	gene-specific
ATM	3	2	gene-specific
ATRX	4	2	gene-specific
BICD2	4	2	gene-specific
BRCA1	5	1	gene-specific
BRCA2	5	3	gene-specific
CACNA1A	3	3	tie
CACNA1C	1	3	acmgscaler
CACNA1E	3	1	gene-specific
CACNA1G	4	3	gene-specific
CDH23	2	3	acmgscaler
CDK13	4	3	gene-specific
CDKL5	3	4	acmgscaler
CHD2	4	3	gene-specific
CHD4	3	3	tie
CHD7	5	2	gene-specific
COL11A1	6	1	gene-specific
COL1A1	5	3	gene-specific
COL2A1	5	3	gene-specific
COL4A1	1	4	acmgscaler
COL4A3	4	2	gene-specific
COL4A4	5	2	gene-specific
COL4A5	5	2	gene-specific
COL5A1	3	2	gene-specific
COL6A1	4	1	gene-specific
COL6A2	3	3	tie
COL6A3	5	2	gene-specific
COL7A1	4	4	tie
CPS1	1	2	acmgscaler
CREBBP	6	1	gene-specific
CSF1R	5	2	gene-specific
DNAH5	3	4	acmgscaler
DYNC1H1	1	1	tie
DYNC2H1	1	3	acmgscaler
DYRK1A	5	0	gene-specific
DYSF	3	4	acmgscaler
EDA	2	3	acmgscaler
EHMT1	3	3	tie
ENG	5	2	gene-specific
EP300	3	3	tie
F8	5	3	gene-specific
FBN1	5	3	gene-specific
FBN2	6	1	gene-specific
FBXO11	2	1	gene-specific
FLNA	5	1	gene-specific
FLNB	4	2	gene-specific
FOXG1	2	3	acmgscaler
GABRB2	3	3	tie
GLDC	2	2	tie
GRIN1	4	0	gene-specific
GRIN2A	2	3	acmgscaler
GRIN2B	1	3	acmgscaler
HUWE1	6	0	gene-specific
IDS	3	3	tie
INF2	3	1	gene-specific
JAG1	3	0	gene-specific
KCNB1	3	2	gene-specific
KCNT1	1	3	acmgscaler
KIF1A	5	2	gene-specific
KMT2A	3	3	tie
LDLR	4	4	tie
MECP2	3	4	acmgscaler
MED12	3	1	gene-specific
MED13L	2	2	tie
MSH2	4	2	gene-specific
MSH6	5	2	gene-specific
MTOR	5	1	gene-specific
MYH9	5	1	gene-specific
MYO15A	4	1	gene-specific
MYO7A	4	3	gene-specific
NF1	3	3	tie
NIPBL	4	2	gene-specific
NOTCH3	4	3	gene-specific
NSD1	5	3	gene-specific
OPA1	3	3	tie
PHEX	5	2	gene-specific
PKD1	4	4	tie
PKHD1	4	4	tie
PTCH1	4	1	gene-specific
RET	2	1	gene-specific
SACS	3	2	gene-specific
SATB2	4	2	gene-specific
SCN1A	5	3	gene-specific
SCN2A	5	1	gene-specific
SCN8A	3	2	gene-specific
SERPING1	1	3	acmgscaler
SLC6A1	2	3	acmgscaler
SLC6A8	1	3	acmgscaler
SMARCA2	5	2	gene-specific
SOS1	3	1	gene-specific
SPAST	3	4	acmgscaler
STXBP1	0	2	acmgscaler
SYNGAP1	3	1	gene-specific
TCF4	2	1	gene-specific
TP53	2	6	acmgscaler
TRIO	2	2	tie
TSC2	4	3	gene-specific
USH2A	5	3	gene-specific
WFS1	4	3	gene-specific
ZBTB20	2	4	acmgscaler
ZEB2	5	1	gene-specific
